# *Dici*: a novel DNA transposon reshaping the genome of the opportunistic yeast *Diutina catenulata*

**DOI:** 10.1101/2025.11.06.686975

**Authors:** Frédéric Bigey, Marc Wessner, Martine Pradal, Corinne Cruaud, Jean-Marc Aury, Cécile Neuveglise

## Abstract

*Diutina catenulata* is an ascomycetous yeast of both environmental and emerging clinical relevance. However, genetic and genomic information on this species remains limited. In this study, we present a series of genomic analyses of selected *D. catenulata* strains, encompassing the full spectrum of their phylogenetic diversity. The species exhibits pronounced genetic structuring, with distinct clades representing deeply diverged lineages that show limited gene flow. This phenomenon is likely the result of clonal propagation or historical divergence. This study also uncovers a wide range of genes in both dairy and clinical isolates that are homologous to the drug resistance and virulence factors found in *Candida albicans*. A notable feature of *D. catenulata* genomes is an extensive degree of chromosomal instability associated with a novel DNA transposon family, called *Dici*, which has invaded all lineages. The high sequence conservation of *Dici* copies suggests a recent and potentially ongoing transpositional burst that is actively reshaping genome architecture. While the primary drivers of clade diversification remain to be elucidated, transposon activity and chromosomal rearrangements may have contributed to reproductive isolation and maintained genome plasticity. This multilayered genomic landscape provides a valuable model for studying DNA transposon proliferation, genome evolution, adaptation, and the emergence of pathogenicity in yeasts.
