## Supplementary Table 1 for "*Dici*: a novel DNA transposon reshaping the genome of the opportunistic yeast *Diutina catenulata*"

### Sheet: strain informations
Supplementary Table 1: Diutina catenulata strains used in this study
Species	Strain (1)	Clade #	Isolation source	Ecological origin	Geographical origin	Collection date	Ploidy (2)	Heterozygosity (3)
Diutina catenulata	CBS 565 (type strain)	1	faeces of man with dysentery	human/animal	Puerto Rico	1926	n	NA
Diutina catenulata	29A2s-10	6	cheese	dairy	France	2021	n	NA
Diutina catenulata	29E1s-05	6	cheese	dairy	France	2021	ND	NA
Diutina catenulata	43C2s-02	6	cheese	dairy	France	2021	n	NA
Diutina catenulata	1A2A	6	cheese	dairy	France	1992	n	NA
Diutina catenulata	2A2A	6	cheese	dairy	France	1992	n	NA
Diutina catenulata	3A1M	6	cheese	dairy	France	1992	n	NA
Diutina catenulata	3A1N	6	cheese	dairy	France	1992	2n	homozygous
Diutina catenulata	3B3M	6	cheese	dairy	France	1992	n	NA
Diutina catenulata	408SAc-15	4	cheese	dairy	France	2021	n	NA
Diutina catenulata	43A2s-07	6	cheese	dairy	France	2021	n	NA
Diutina catenulata	28E1s-06	6	cheese	dairy	France	2021	ND	NA
Diutina catenulata	22C1s-06	2	cheese	dairy	France	2021	n	NA
Diutina catenulata	24C2s-13	6	cheese	dairy	France	2021	n	NA
Diutina catenulata	24D1s-02	6	cheese	dairy	France	2021	n	NA
Diutina catenulata	24D2s-05	6	cheese	dairy	France	2021	n	NA
Diutina catenulata	43E1s-08	6	cheese	dairy	France	2021	n	NA
Diutina catenulata	43A1s-09	6	cheese	dairy	France	2021	ND	NA
Diutina catenulata	43B1s-15	6	cheese	dairy	France	2021	n	NA
Diutina catenulata	43B2s-11	2	cheese	dairy	France	2021	n	NA
Diutina catenulata	43D1s-06	6	cheese	dairy	France	2021	n	NA
Diutina catenulata	43F2s-01	2	cheese	dairy	France	2021	n	NA
Diutina catenulata	27D2c-04	5	cheese	dairy	France	2021	2n	heterozygous
Diutina catenulata	1B1c-01	6	cheese	dairy	France	2021	n	NA
Diutina catenulata	1C1c-12	6	cheese	dairy	France	2021	n	NA
Diutina catenulata	1D1c-01	6	cheese	dairy	France	2021	n	NA
Diutina catenulata	1F1c-01	6	cheese	dairy	France	2021	n	NA
Diutina catenulata	24C1s-05	6	cheese	dairy	France	2021	n	NA
Diutina catenulata	30D2c-01	4	cheese	dairy	France	2021	n	NA
Diutina catenulata	18A2s-01	6	cheese	dairy	France	2021	n	NA
Diutina catenulata	25B1s-03	4	cheese	dairy	France	2021	n	NA
Diutina catenulata	18D1s-02	6	cheese	dairy	France	2021	n	NA
Diutina catenulata	18B2s-01	4	cheese	dairy	France	2021	n	NA
Diutina catenulata	25B2s-01	4	cheese	dairy	France	2021	n	NA
Diutina catenulata	25C2s-03	6	cheese	dairy	France	2021	n	NA
Diutina catenulata	25C1s-04	6	cheese	dairy	France	2021	n	NA
Diutina catenulata	9A1s-11	6	cheese	dairy	France	2021	n	NA
Diutina catenulata	9B1c-12	4	cheese	dairy	France	2021	n	NA
Diutina catenulata	1G1s-09	5	cheese	dairy	France	2021	2n	heterozygous
Diutina catenulata	3A1s-05	5	cheese	dairy	France	2021	2n	heterozygous
Diutina catenulata	CBS 2014	1	gut of chicken, with symptoms of blackhead disease	human/animal	Netherlands	1951	n	NA
Diutina catenulata	CBS 2015	1	infected skin	human/animal	Germany	1951	n	NA
Diutina catenulata	CBS 2821	1	sputum	human/animal	Netherlands	1956	n	NA
Diutina catenulata	CBS 564	6	case of stomatitis	human/animal	Unknown	1936	n	NA
Diutina catenulata	CBS 6092	3	macerated skin, round varicose ulcers treated with occlusive bandage	human/animal	United Kingdom	1980	n	NA
Diutina catenulata	CBS 6174	1	milk from cow with mastitis	dairy	Netherlands	1980	n	NA
Diutina catenulata	CBS 7135	3	soil	environment	Netherlands	1987	n	NA
Diutina catenulata	CLIB 1179	3	flower	flower	French Guyana	2008	n	NA
Diutina catenulata	CNRMA 20.419	4	hemoculture	human/animal	France	2020	n	NA
Diutina catenulata	CNRMA 12.1409	3	skin	human/animal	Martinique Island	2012	n	NA
Diutina catenulata	UMIP 805.63	1	faeces of man with dysentery	human/animal	Puerto Rico	1926	2n	homozygous
Diutina catenulata	PYCC 7045	3	Water mill	environment	Portugal	NA	n	NA
Diutina catenulata	5877	6	cheese	dairy	France	<1989	n	NA
Diutina catenulata	5879	4	cheese	dairy	France	<1989	n	NA
Diutina catenulata	2E_46 (=UCMA 3516)	4	Livarot cheese	dairy	France	2002	n	NA
Diutina catenulata	1689	5	cheese	dairy	France	<1989	2n	heterozygous
Diutina catenulata	2M-20 (=UCMA 3640)	4	Livarot cheese	dairy	France	2002	n	NA
Diutina catenulata	4B1M	6	cheese	dairy	France	1992	2n	homozygous
Diutina catenulata	4B1F	6	cheese	dairy	France	1992	n	NA
Diutina catenulata	18B1s-01	4	cheese	dairy	France	2021	n	NA
Diutina catenulata	9I1s-02	4	cheese	dairy	France	2021	n	NA
(1) Yeast collection prefix
- CBS: WI-KNAW culture collection, Netherlands
- CLIB: CIRM-Levures, France
- CNRMA: Institut Pasteur, France
- UMIP: Institut Pasteur, France
- PYCC: Portuguese Yeast Culture Collection, Portugal
- UCMA: University of Caen Normandie, France
(2) ND: not determined
(3) NA: not applicaple for haploids

### Sheet: accession numbers
Supplementary Table 1: raw sequencing and assembled genomes accession numbers
Umbrella project: PRJEB94530
Short- and long-reads sequencing and assembly
			Raw sequencing data			Assembled genomes
Species	Strain	BioSample	Study	Run Illumina	Run Oxford Nanopore Technologies	Study	Assembly acc	Chromosome acc	Assembly name	Locus tag prefix
Diutina catenulata	CBS 565	ERS21341871	PRJEB81505	ERR13865412	ERR13865018	PRJEB85574	GCA_965286745	OZ261066-OZ261072	DICA0.2	DICA0
Diutina catenulata	43B2s-11	ERS21342404	PRJEB81511	ERR13865401	ERR13865402,ERR13865403	PRJEB85722	GCA_965286845	OZ261094-OZ261100	DICA1.2	DICA1
Diutina catenulata	CLIB 1179	ERS21377425	PRJEB81800	ERR13907255	ERR13907256,ERR13907257	PRJEB85766	GCA_965358655	OZ262048-OZ262053	DICA2.2	DICA2
Diutina catenulata	25B2s-01	ERS21366282	PRJEB81705	ERR13898137	ERR13898138,ERR13898139,ERR13898140	PRJEB85751	GCA_965358665	OZ262060-OZ262066	DICA3.2	DICA3
Diutina catenulata	1F1c-01	ERS21366586	PRJEB81707	ERR13898432	ERR13898433,ERR13898434,ERR13898435	PRJEB85749	GCA_965358675	OZ262054-OZ262059	DICA4.2	DICA4
Short-reads sequencing (Illumina only)
			Raw sequencing data
Species	Strain	BioSample	Study	Run Illumina
Diutina catenulata	29A2s-10	ERS23782092	PRJEB86901	ERR14732545
Diutina catenulata	29E1s-05	ERS23782093	PRJEB86901	ERR14732546
Diutina catenulata	43C2s-02	ERS23782094	PRJEB86901	ERR14732547
Diutina catenulata	1A2A	ERS23782095	PRJEB86901	ERR14732548
Diutina catenulata	2A2A	ERS23782096	PRJEB86901	ERR14732549
Diutina catenulata	3A1M	ERS23782097	PRJEB86901	ERR14732550
Diutina catenulata	3A1N	ERS23782098	PRJEB86901	ERR14732551
Diutina catenulata	3B3M	ERS23782099	PRJEB86901	ERR14732552
Diutina catenulata	408SAc-15	ERS23782100	PRJEB86901	ERR14732553
Diutina catenulata	43A2s-07	ERS23782101	PRJEB86901	ERR14732554
Diutina catenulata	28E1s-06	ERS23782102	PRJEB86901	ERR14732555
Diutina catenulata	22C1s-06	ERS23782103	PRJEB86901	ERR14732556
Diutina catenulata	24C2s-13	ERS23782104	PRJEB86901	ERR14732557
Diutina catenulata	24D1s-02	ERS23782105	PRJEB86901	ERR14732558
Diutina catenulata	24D2s-05	ERS23782106	PRJEB86901	ERR14732559
Diutina catenulata	43E1s-08	ERS23782107	PRJEB86901	ERR14732560
Diutina catenulata	43A1s-09	ERS23782108	PRJEB86901	ERR14732561
Diutina catenulata	43B1s-15	ERS23782109	PRJEB86901	ERR14732562
Diutina catenulata	43D1s-06	ERS23782111	PRJEB86901	ERR14732563
Diutina catenulata	43F2s-01	ERS23782112	PRJEB86901	ERR14732564
Diutina catenulata	27D2c-04	ERS23782113	PRJEB86901	ERR14732565
Diutina catenulata	1B1c-01	ERS23782114	PRJEB86901	ERR14732566
Diutina catenulata	1C1c-12	ERS23782115	PRJEB86901	ERR14732567
Diutina catenulata	1D1c-01	ERS23782116	PRJEB86901	ERR14732568
Diutina catenulata	24C1s-05	ERS23782118	PRJEB86901	ERR14732569
Diutina catenulata	30D2c-01	ERS23782119	PRJEB86901	ERR14732570
Diutina catenulata	18A2s-01	ERS23782120	PRJEB86901	ERR14732571
Diutina catenulata	25B1s-03	ERS23782121	PRJEB86901	ERR14732572
Diutina catenulata	18D1s-02	ERS23782122	PRJEB86901	ERR14732573
Diutina catenulata	18B2s-01	ERS23782123	PRJEB86901	ERR14732574
Diutina catenulata	25C2s-03	ERS23782125	PRJEB86901	ERR14732575
Diutina catenulata	25C1s-04	ERS23782126	PRJEB86901	ERR14732576
Diutina catenulata	9A1s-11	ERS23782127	PRJEB86901	ERR14732577
Diutina catenulata	9B1c-12	ERS23782128	PRJEB86901	ERR14732578
Diutina catenulata	1G1s-09	ERS23782129	PRJEB86901	ERR14732579
Diutina catenulata	3A1s-05	ERS23782130	PRJEB86901	ERR14732580
Diutina catenulata	CBS 2014	ERS23782131	PRJEB86901	ERR14732581
Diutina catenulata	CBS 2015	ERS23782132	PRJEB86901	ERR14732582
Diutina catenulata	CBS 2821	ERS23782133	PRJEB86901	ERR14732583
Diutina catenulata	CBS 564	ERS23782134	PRJEB86901	ERR14732584
Diutina catenulata	CBS 6092	ERS23782135	PRJEB86901	ERR14732585
Diutina catenulata	CBS 6174	ERS23782136	PRJEB86901	ERR14732586
Diutina catenulata	CBS 7135	ERS23782137	PRJEB86901	ERR14732587
Diutina catenulata	CNRMA 20.419	ERS23782139	PRJEB86901	ERR14732588
Diutina catenulata	CNRMA 12.1409	ERS23782140	PRJEB86901	ERR14732589
Diutina catenulata	UMIP 805.63	ERS23782141	PRJEB86901	ERR14732590
Diutina catenulata	PYCC 7045	ERS23782142	PRJEB86901	ERR14732591
Diutina catenulata	5877	ERS23782143	PRJEB86901	ERR14732592
Diutina catenulata	5879	ERS23782144	PRJEB86901	ERR14732593
Diutina catenulata	2E_46	ERS23782145	PRJEB86901	ERR14732594
Diutina catenulata	1689	ERS23782146	PRJEB86901	ERR14732595
Diutina catenulata	2M-20	ERS23782147	PRJEB86901	ERR14732596
Diutina catenulata	4B1M	ERS23782148	PRJEB86901	ERR14732597
Diutina catenulata	4B1F	ERS23782149	PRJEB86901	ERR14732598
Diutina catenulata	18B1s-01	ERS23782150	PRJEB86901	ERR14732599
Diutina catenulata	9I1s-02	ERS23782151	PRJEB86901	ERR14732600
