## Supplementary Table 2 for "*Dici*: a novel DNA transposon reshaping the genome of the opportunistic yeast *Diutina catenulata*"

### Sheet: AMOVA
Supplementary Table 2: AMOVA test of genetic differentiation of D. catenulata
AMOVA result
	Df	Sum Sq	Mean Sq
Variations Between Clade	5	5.49962e+06	1.09992e+06
Variations Between samples Within Clade	55	210795	3832.64
Variations Within samples	61	315163	5166.61
Total variations	121	6.02558e+06	49798.2
Component of variance
	Sigma	%
Variations Between Clade	66068.8	93.6237
Variations Between samples Within Clade	-666.985	-0.945161
Variations Within samples	5166.61	7.32142
Total variations	70568.4	100
Phi statistics
	Phi
Samples total	0.926786
Samples Clade	-0.148231
Clade total	0.936237
Permutation Monte-Carlo tests
Command: ade4::randtest.amova(xtest = amova.result, nrepet = 999)
permutation number: 999
Test	Obs	Std.Obs	Alter	P-value
Variations between Clade	66068.8	30.2219	greater	0.001	**
Variations between samples	-666.985	-0.303795	greater	0.751
Variations within samples	5166.61	-12.3649	less	0.001	**

### Sheet: Diversity and differentiation
Supplementary Table 2: diversity and genetic differentiation of D. catenulata
Overall population statistics
Pi	0.00621799
Tajima’s D	1.827
Statistics using clade structuration
	Clade 1	Clade 2	Clade 3	Clade 4	Clade 5	Clade 6	number of stains per clade
Clade 1	0.00189498	0.00696349	0.00803866	0.00964148	0.0070604	0.00983139	6
Clade 2	0.792616	7.08595e-06	0.0077803	0.0098246	0.0088419	0.0100001	3
Clade 3	0.850446	0.965852	1.81412e-05	0.00963292	0.00895034	0.00991861	5
Clade 4	0.888715	0.981683	0.980034	3.43598e-05	0.00948567	0.00918374	12
Clade 5	0.434831	0.643598	0.648151	0.673202	0.0056711	0.00511888	4
Clade 6	0.88983	0.97856	0.977429	0.97233	0.430942	7.2183e-05	31
above diagonal: absolute divergence (dXY)
diagonal: nucleotide diversity (pi)
below diagonal: fixation index (Fst)
Tajima's D
Clade 1	1.47331
Clade 2	0.873157
Clade 3	0.856004
Clade 4	0.199464
Clade 5	2.5724
Clade 6	0.220234
