## Supplementary Table 3 for "*Dici*: a novel DNA transposon reshaping the genome of the opportunistic yeast *Diutina catenulata*"

### Sheet: BUSCO
Supplementary Table 3: BUSCO scores of the D. catenulata assembled and annotated genomes
BUSCO v5.3.1
Dataset : saccharomycetes_odb10 (n=2137)
BUSCO mode: genome (long-read assembly)
			Complete		Incomplete
	Strain		Single	Duplicated	Fragmented	Missing
Diutina catenulata	CBS 565	DICA0	96.7	0.8	1.1	1.4
Diutina catenulata	43B2s-11	DICA1	97.4	0.1	1.1	1.4
Diutina catenulata	CLIB 1179	DICA2	97.4	0.1	1.1	1.4
Diutina catenulata	25B2s-01	DICA3	97.3	0.1	1.2	1.4
Diutina catenulata	1F1c-01	DICA4	97.2	0.1	1.1	1.6
BUSCO mode: protein (long-read assembly after manual annotation curation)
			Complete		Incomplete
			Single	Duplicated	Fragmented	Missing
Diutina catenulata	CBS 565	DICA0	97.2	1.3	0.4	1.1
Diutina catenulata	43B2s-11	DICA1	98.3	0.2	0.4	1.1
Diutina catenulata	CLIB 1179	DICA2	98.4	0.2	0.4	1
Diutina catenulata	25B2s-01	DICA3	98.2	0.3	0.5	1
Diutina catenulata	1F1c-01	DICA4	98.3	0.2	0.4	1.1

### Sheet: CBS565
Supplementary Table 3: D. catenulata CBS 565 genome and annotation summary
Chromosome	Sequence	Length	GC%	Telomere	CDS	CDS with intron	5'UTR intron	pseudogenes	mobile elements	repeat region	rRNA	tRNA
F	DICA0_F	4144264	53.62	R	1887	88	7	27	38	77	0	79
E	DICA0_E	3921229	53.42	L,R	1803	70	5	16	28	60	0	60
D	DICA0_D	2620648	53.27	L	1170	49	6	15	19	41	12	67
C	DICA0_C	1421372	53.28	L	667	38	0	6	9	20	13	32
B	DICA0_B	1404531	52.59	L,R	610	19	0	12	15	30	0	29
A	DICA0_A	1186504	54.07		493	9	0	5	5	14	23	24
Total nuclear		14698548	53.37		6630	273	18	81	114	242	48	291
Mitochondrion	DICA0_X	20934	25.94		14	0	0	1	0	0	2	25
Telomere repeat size:	26
Telomere repeat:	CTTTTCTCAGCATTTGCGGTTAGAAT
L: left telomere
R: rigth telomere

### Sheet: 43B2s-11
Supplementary Table 3: D. catenulata 43B2s-11 genome and annotation summary
Chromosome	Sequence	Length	GC%	Telomere	CDS	CDS with intron	5'UTR intron	pseudogenes	mobile elements	repeat region	rRNA	tRNA
F	DICA1_F	4190697	52.91	L,R	1943	89	11	18	7	19	0	100
E	DICA1_E	3010089	53.74	R	1358	56	7	8	9	18	17	54
D	DICA1_D	2210386	54.09	L,R	946	39	1	10	7	16	0	47
C	DICA1_C	2032470	53.98	L,R	847	34	2	9	12	31	0	30
B	DICA1_B	1405722	53.37	L	653	38	0	5	4	10	15	33
A	DICA1_A	1157688	54.34	L	488	10	0	2	5	13	14	23
Total nuclear		14007052	53.59		6235	266	21	52	44	107	46	287
Mitochondrion	DICA1_X	22108	25.74		15	1	0	0	0	0	2	25
Telomere repeat size:	26
Telomere repeat:	CTTTTCTCAGCATTTGCGGTTAGAAT
L: left telomere
R: rigth telomere

### Sheet: CLIB1179
Supplementary Table 3: D. catenulata CLIB 1179 genome and annotation summary
Chromosome	Sequence	Length	GC%	Telomere	CDS	CDS with intron	5'UTR intron	pseudogenes	mobile elements	repeat region	rRNA	tRNA
F	DICA2_F	3611318	52.73	L,R	1672	75	7	10	3	10	0	85
E	DICA2_E	3123289	54.34	R	1392	71	10	5	1	7	21	69
D	DICA2_D	2366658	53.6	L,R	1048	41	1	9	4	12	0	45
C	DICA2_C	2280078	53.98	L,R	929	32	4	6	5	14	0	30
B	DICA2_B	1409204	53.39	R	646	38	0	4	1	4	23	32
A	DICA2_A	1199575	54.12		481	9	0	2	2	6	35	23
Total nuclear		13990122	53.62		6168	266	22	36	16	53	79	284
Telomere repeat size:	26
Telomere repeat:	CTTTTCTCAGCATTTGCGGTTAGAAT
L: left telomere
R: rigth telomere

### Sheet: 25B2s-01
Supplementary Table 3: D. catenulata 25B2s-01 genome and annotation summary
Chromosome	Sequence	Length	GC%	Telomere	CDS	CDS with intron	5'UTR intron	pseudogenes	mobile elements	repeat region	rRNA	tRNA
F	DICA3_F	3984716	54.3	L,R	1743	70	10	40	7	19	0	68
E	DICA3_E	2815535	54.56	R	1273	47	3	17	14	30	13	52
D	DICA3_D	2583527	52.51	L,R	1160	53	3	25	7	18	0	47
C	DICA3_C	2112804	53.06	L,R	930	42	5	11	7	17	0	57
B	DICA3_B	1415548	53.2	R	668	38	0	9	9	21	15	32
A	DICA3_A	1134488	52.07	L	491	21	1	3	0	4	29	23
Total nuclear		14046618	53.55		6265	271	22	105	44	109	57	279
Mitochondrion	DICA3_X	22153	25.76		15	1	0	0	0	0	2	25
Telomere repeat size:	26
Telomere repeat:	CTTTTCTCAGCATTTGCGGTTAGAAT
L: left telomere
R: rigth telomere

### Sheet: 1F1c-01
Supplementary Table 3: D. catenulata 1F1c-01 genome and annotation summary
Chromosome	Sequence	Length	GC%	Telomere	CDS	CDS with intron	5'UTR intron	pseudogenes	mobile elements	repeat region	rRNA	tRNA
F	DICA4_F	3453420	53.48	L,R	1683	95	4	27	23	46	0	68
E	DICA4_E	3406956	54.25	L,R	1473	59	5	36	12	27	0	64
D	DICA4_D	3384698	53.58	R	1537	68	7	33	10	25	9	73
C	DICA4_C	1539242	52.71	L,R	672	21	2	14	5	10	0	29
B	DICA4_B	1476339	53.22	L,R	606	20	3	19	7	16	0	27
A	DICA4_A	773398	52.43	R	341	7	0	8	6	20	15	14
Total nuclear		14034053	53.52		6312	270	21	137	63	144	24	275
Telomere repeat size:	26
Telomere repeat:	CTTTTCTCAGCATTTGCGGTTAGAAT
L: left telomere
R: rigth telomere
