## Supplementary Table 4 for "*Dici*: a novel DNA transposon reshaping the genome of the opportunistic yeast *Diutina catenulata*"

### Sheet: Genes
Supplementary Table 4: D. catenulata genes potentialy involved in drug resistance and pathogenicity
Gene	Role	CBS 565	43B2s-11	CLIB 1179	25B2s-01	1F1c-01	Description
CDR1	drug resitance	DICA0_C00188 DICA0_D20274 DICA0_E07712	DICA1_B00188 DICA1_E07008 DICA1_E27072	DICA2_C00100 DICA2_C16864 DICA2_E06986	DICA3_A05028 DICA3_B15676 DICA3_F35608	DICA4_D05996 DICA4_E24190 DICA4_F38424	pleiotropic ABC efflux transporter that confers resistance to numerous chemicals including drugs
CDR2	drug resitance	NA	NA	NA	NA	NA	multidrug efflux transporter, confers resistance to many antifungals drugs including azole, terbinafine, amorolfine, and to a variety of metabolic inhibitors
ERG11	drug resitance	DICA0_B04500	DICA1_D04170	DICA2_D19988	DICA3_C17634	DICA4_B08196	ergosterol biosynthetic protein 11, a key enzyme in the ergosterol biosynthesis pathway, target of azole antifungal drugs
FSK1	drug resitance	DICA0_E24630	DICA1_F15016	DICA2_F24168	DICA3_D12288	DICA4_E05358	beta-1,3-glucan synthase subunit, an enzyme that facilitates the synthesis of fungal cell wall beta-1,3-glucan, target of echinocandin antifungal drugs (including caspofungin, micafungin, and anidulafungin)
MDR1	drug resitance	DICA0_C08240 DICA0_D01376 DICA0_D23112 DICA0_E01794	DICA1_B08174 DICA1_D19944 DICA1_E04170	DICA2_B07690 DICA2_E04236 DICA2_E30878 DICA2_F37588	DICA3_A07800 DICA3_B07668 DICA3_D24740	DICA4_C01926 DICA4_D03972 DICA4_D34508 DICA4_F30350	plasma membrane multidrug efflux pump, confers resistance to numerous chemicals including azoles
MRR1	drug resitance	NA	DICA1_F09252 DICA1_F20230	DICA2_F18976	DICA3_C08658 DICA3_D06524	DICA4_C10286	transcription factor from the Multidrug Resistance Regulator (MRR) family, which regulates the expression of drug efflux pumps, including CDR1/2 and MDR1
TAC1	drug resitance	DICA0_B09406	DICA1_D09010	DICA2_D15236	DICA3_C12838	DICA4_E13234	transcription factor that regulates expression CDR1/2 efflux pumps that expel azole drugs and ERG11
ALS4	virulence factor	NA	NA	NA	DICA3_A06744	NA	agglutinin-like protein which encodes large cell-surface glycoproteins involved in adhesion to host surfaces and abiotic materials
CPH1	virulence factor	DICA0_F24916	DICA0_F24916	DICA2_E25444	DICA3_F16556	DICA4_F07184	transcription factor mediating MAP kinase pathway signals to regulate morphogenesis, mating, biofilm formation, and host interaction in Candida albicans, making it vital for its pathogenic life cycle
EFG1	virulence factor	DICA0_F07008	DICA1_C15170	DICA2_C04060	DICA3_F22826	DICA4_D19592	transcription factor that regulates morphogenesis, including hyphal and pseudohyphal development, which are critical for the fungus's pathogenicity
HWP1	virulence factor	NA	NA	NA	NA	NA	hypha-specific adhesin crucial for Candida albicans to adhere tightly to host epithelial cells, form robust biofilms, and contribute to mucosal infection and colonization
INT1/BUD4	virulence factor	DICA0_E27094	DICA1_F17524	DICA2_F21704	DICA3_D09318	DICA4_C13014	integrin-like alpha-subunit, virulence factor important for Candida albicans morphogenesis (especially hyphal development), adhesion to host tissues, and colonization, all crucial steps for fungal pathogenicity
PLB1	virulence factor	DICA0_A04830 DICA0_C01530 DICA0_E24256	DICA1_A04390 DICA1_B01530 DICA1_F14642	DICA2_A04764 DICA2_B14268 DICA2_F24542	DICA3_B14378 DICA3_D12662 DICA3_E07316	DICA4_B04984 DICA4_E04984 DICA4_F37104	phospholipase B1 contributes to fungal pathogenicity by hydrolyzing phospholipids in host cell membranes
PLB2	virulence factor	DICA0_B01574	DICA1_D01530	DICA2_D22628	DICA3_C20274	DICA4_B10880	phospholipase B2 contributes to membrane degradation and fungal invasion but plays a secondary role to PLB1 in Candida albicans virulence
PLC1	virulence factor	DICA0_E00430	DICA1_D21308	DICA2_E32242	DICA3_D26126	DICA3_D26126	phosphoinositide-specific phospholipase C
RBF1	virulence factor	DICA0_B05666	DICA1_D05270	DICA2_D18910	DICA3_C16556	DICA4_B07118	transcriptional regulator in Candida albicans that represses filamentous growth and helps integrate morphogenesis with metabolic functions and virulence-related gene expression
SAP2	virulence factor	DICA0_A00408 DICA0_A10572 DICA0_E08372	DICA1_A00122 DICA1_A10176 DICA1_E26390	DICA2_A00540 DICA2_A10484 DICA2_C16204	DICA3_A00100 DICA3_E01530 DICA3_F34948	DICA4_A01552 DICA4_E23530	secreted aspartyl proteinase that degrades host proteins, including components of the immune system and extracellular matrix, facilitating tissue invasion, immune evasion, and nutrient acquisition essential for fungal growth and spread
SAP3	virulence factor	DICA0_E39150	DICA1_C01530 DICA1_C14378	DICA2_F01486	DICA3_E27820 DICA3_F23640	DICA4_D18778 DICA4_F01552	secreted aspartyl proteinase that degrades host proteins, including components of the immune system and extracellular matrix, facilitating tissue invasion, immune evasion, and nutrient acquisition essential for fungal growth and spread
SAP4	virulence factor	DICA0_E09098	DICA1_E25664	DICA2_C15478	DICA3_F34178	DICA4_E22782	secreted aspartyl proteinase that degrades host proteins, including components of the immune system and extracellular matrix, facilitating tissue invasion, immune evasion, and nutrient acquisition essential for fungal growth and spread
SAP5	virulence factor	DICA0_C06018 DICA0_C06238 DICA0_E10814 DICA0_E10836 DICA0_F12090	DICA1_B06062 DICA1_B06282 DICA1_C10352 DICA1_E25444	DICA2_B09604 DICA2_B09824 DICA2_C08834 DICA2_F03950	DICA3_B09582 DICA3_E25334 DICA3_E25356 DICA3_F27666	DICA4_B12530 DICA4_C08108 DICA4_F32550	secreted aspartyl proteinase that degrades host proteins, including components of the immune system and extracellular matrix, facilitating tissue invasion, immune evasion, and nutrient acquisition essential for fungal growth and spread
SAP6	virulence factor	DICA0_F13740	DICA1_C08746	DICA2_C10594	DICA3_F29316	NA	secreted aspartyl proteinase that degrades host proteins, including components of the immune system and extracellular matrix, facilitating tissue invasion, immune evasion, and nutrient acquisition essential for fungal growth and spread
SAP8	virulence factor	DICA0_F07866 DICA0_F42516	DICA1_C18976	DICA2_C00386 DICA2_C04830	DICA3_D00386	DICA4_E33562	secreted aspartyl proteinase that degrades host proteins, including components of the immune system and extracellular matrix, facilitating tissue invasion, immune evasion, and nutrient acquisition essential for fungal growth and spread
SAP9	virulence factor	NA	NA	NA	DICA3_F19416	DICA4_F10176	secreted aspartyl proteinase that degrades host proteins, including components of the immune system and extracellular matrix, facilitating tissue invasion, immune evasion, and nutrient acquisition essential for fungal growth and spread
TUP1	virulence factor	DICA0_C05072	DICA1_B05116	DICA2_B10770	DICA3_B10748	DICA4_F33540	master transcriptional corepressor in Candida albicans that suppresses filamentous growth and regulates the expression of genes critical for morphogenesis and virulence, thus controlling the fungus's ability to switch between growth forms and cause infection
NA: gene not detected in the corresponding genome
