## Supplementary Table 5 for "*Dici*: a novel DNA transposon reshaping the genome of the opportunistic yeast *Diutina catenulata*"

### Sheet: Summary
Supplementary Table 5: summary of Class I transposons (retrotransposons) discovered in D. catenulata
Classification of transposable elements proposed by Wicker et al., Nat Rev Genet (2007)
	Order >	LTR									LINE
	Superfamily >	Ty5/Copia			Ty3/Gypsy				relic*		L1
	Type >	v1	v2		v1	v2	v3	v4
Species	Strain
Diutina catenulata	CBS 565	1			1				1		4
Diutina catenulata	43B2s-11	1	9						2		2
Diutina catenulata	CLIB 1179							1			3
Diutina catenulata	25B2s-01	1									3
Diutina catenulata	1F1c-01					2	1		4		6
relic: partial or degenerated elements for which we could not determine the superfamily

### Sheet: CBS565
Supplementary Table 5: Class I transposons (retrotransposons) discovered in D. catenulata CBS 565
Class	Order	Superfamily	Type	frameshift	LTR	Chromosome	Locus_tag	Coordinates	Length (bp)	Description
Class I (retrotransposons)	LINE	L1		ND	ND	DICA0_B	DICA0_B08526	complement(847696..850381)	2686	L1-like non-LTR retrotransposon, no ORF1, ORF2 partial
Class I (retrotransposons)	LTR	Ty		ND	ND	DICA0_C	DICA0_C00122	1999..2944	946	relic of LTR-retrotransposon
Class I (retrotransposons)	LINE	L1		ND	ND	DICA0_C	DICA0_C01552	complement(146704..147271)	568	L1-like non-LTR retrotransposon, relic, no ORF
Class I (retrotransposons)	LTR	Ty3/Gypsy	gypsy-v1	-1	363	DICA0_C	DICA0_C02520	complement(224025..230325)	6301	full-length
Class I (retrotransposons)	LINE	L1		ND	ND	DICA0_E	DICA0_E19174	complement(1796762..1798321)	1560	L1-like non-LTR retrotransposon, ORF1 partial, no ORF2
Class I (retrotransposons)	LTR	Ty5/Copia	copia-v1	+1	332	DICA0_F	DICA0_F00100	553..7213	6661	full-length
Class I (retrotransposons)	LINE	L1		ND	ND	DICA0_F	DICA0_F23530	2337866..2339989	2124	L1-like non-LTR retrotransposon, no ORF1, ORF2 partial
ND: not defined
LINE: only elements > 500 bp were annotated

### Sheet: 43B2s-11
Supplementary Table 5: Class I transposons (retrotransposons) discovered in D. catenulata 43B2s-11
Class	Order	Superfamily	Type	frameshift	LTR	Chromosome	Locus_tag	Coordinates	Length (bp)	Description
Class I (retrotransposons)	LTR	Ty5/Copia	copia-v2	+1	289	DICA1_A	DICA1_A03422	354230..360293	6064	full-length
Class I (retrotransposons)	LTR	Ty5/Copia	copia-v2	+1	289	DICA1_A	DICA1_A07448	793047..799106	6060	full-length
Class I (retrotransposons)	LTR	Ty5/Copia	copia-v1	+1	332	DICA1_A	DICA1_A07536	803741..810401	6661	full-length
Class I (retrotransposons)	LTR	Ty5/Copia	copia-v2	+1	289	DICA1_B	DICA1_B00100	complement(<761..1642)	882	relic of LTR-retrotransposon
Class I (retrotransposons)	LINE	L1		ND		DICA1_B	DICA1_B01552	complement(144492..145057)	566	L1-like non-LTR retrotransposon, relic, no ORF
Class I (retrotransposons)	LTR	Ty5/Copia	copia-v2	+1	289	DICA1_C	DICA1_C00232	complement(12386..18445)	6060	full-length
Class I (retrotransposons)	LTR	Ty5/Copia	copia-v2	+1	289	DICA1_C	DICA1_C05380	553688..559747	6060	full-length
Class I (retrotransposons)	LTR	Ty5/Copia	copia-v2	+1	289	DICA1_D	DICA1_D04412	complement(392977..399036)	6060	full-length
Class I (retrotransposons)	LTR	Ty5/Copia	copia-v2	+1	289	DICA1_D	DICA1_D13542	1333041..1339100	6060	full-length
Class I (retrotransposons)	LTR	Ty5/Copia	copia-v2	+1	289	DICA1_D	DICA1_D17788	1776160..1781395	5236	LTR-retrotransposon, partial, Gag pseudo, Gag-Pol pseudo
Class I (retrotransposons)	LTR	Ty5/Copia	copia-v2	+1	289	DICA1_E	DICA1_E11936	complement(1155195..1161254)	6060	full-length
Class I (retrotransposons)	LINE	L1		ND		DICA1_E	DICA1_E17326	1697519..1699078	1560	L1-like non-LTR retrotransposon, ORF1 partial, no ORF2
Class I (retrotransposons)	LTR	Ty5/Copia	copia-v2	+1	289	DICA1_E	DICA1_E26808	2499255..2505315	6061	full-length
Class I (retrotransposons)	LTR	Ty5/Copia	copia-v2	+1	289	DICA1_E	DICA1_E31054	2961957..2968017	6061	full-length
ND: not defined
LINE: only elements > 500 bp were annotated

### Sheet: CLIB1179
Supplementary Table 5: Class I transposons (retrotransposons) discovered in D. catenulata CLIB 1179
Class	Order	Superfamily	Type	frameshift	LTR	Chromosome	Locus_tag	Coordinates	Length (bp)	Description
Class I (retrotransposons)	LINE	L1				DICA2_A	DICA2_A00870	complement(86725..89461)	2737	L1-like non-LTR retrotransposon, no ORF1, ORF2 partial
Class I (retrotransposons)	LINE	L1				DICA2_B	DICA2_B14246	1269646..1270209	564	L1-like non-LTR retrotransposon, relic, no ORF
Class I (retrotransposons)	LTR	Ty3/Gypsy	gypsy-v4	-1	486	DICA2_D	DICA2_D23046	complement(2264969..2271092)	6124	full-length, Gag-Pol pseudo
Class I (retrotransposons)	LINE	L1				DICA2_F	DICA2_F12068	complement(1054715..1056274)	1560	L1-like non-LTR retrotransposon, ORF1 partial, no ORF2
ND: not defined
LINE: only element > 500 bp were annotated

### Sheet: 25B2s-01
Supplementary Table 5: Class I transposons (retrotransposons) discovered in D. catenulata 25B2s-01
Class	Order	Superfamily	Type	frameshift	LTR	Chromosome	Locus_tag	Coordinates	Length (bp)	Description
Class I (retrotransposons)	LINE	L1		ND	ND	DICA3_B	DICA3_B14356	1274288..1274861	574	L1-like non-LTR retrotransposon, relic, no ORF
Class I (retrotransposons)	LINE	L1		ND	ND	DICA3_C	DICA3_C07602	699894..705929	6036	L1-like non-LTR retrotransposon
Class I (retrotransposons)	LTR	Ty5/Copia	copia-v1	+1	331	DICA3_E	DICA3_E01794	152765..159420	6656	full-length
Class I (retrotransposons)	LINE	L1		ND	ND	DICA3_E	DICA3_E17150	1743061..1744620	1560	L1-like non-LTR retrotransposon, ORF1 partial, no ORF2
ND: not defined
LINE: only element > 500 bp were annotated

### Sheet: 1F1c-01
Supplementary Table 5: Class I transposons (retrotransposons) discovered in D. catenulata 1F1c-01
Class	Order	Superfamily	Type	frameshift	LTR	Chromosome	Locus_tag	Coordinates	Length (bp)	Description
Class I (retrotransposons)	LTR	Ty		ND	ND	DICA4_A	DICA4_A04236	complement(354830..356539)	1710	relic of LTR retrotransposon, Gag-Pol partial
Class I (retrotransposons)	LINE	L1		ND	ND	DICA4_A	DICA4_A05116	430513..431976	1464	L1-like non-LTR retrotransposon, no ORF1, ORF2 partial
Class I (retrotransposons)	LTR	Ty		ND	ND	DICA4_A	DICA4_A05160	432867..433889	1023	relic of LTR retrotransposon, Gag-Pol partial, pseudo
Class I (retrotransposons)	LTR	Ty5/Copia	copia-v2	+1	179/289	DICA4_B	DICA4_B08790	complement(974029..977933)	3905	LTR retrotransposon, partial, Gag-Pol pseudo
Class I (retrotransposons)	LTR	Ty3/Gypsy	gypsy-v2	-1	458/459	DICA4_B	DICA4_B11100	1182654..1189192	6539	full-length
Class I (retrotransposons)	LINE	L1		ND	ND	DICA4_B	DICA4_B11320	complement(1202614..1204905)	2292	L1-like non-LTR retrotransposon, no ORF1, ORF2 partial
Class I (retrotransposons)	LINE	L1		ND	ND	DICA4_C	DICA4_C11298	complement(1139811..1141019)	1209	L1-like non-LTR retrotransposon, no ORF1, ORF2 partial
Class I (retrotransposons)	LTR	Ty3/Gypsy	gypsy-v3	-1	452	DICA4_C	DICA4_C14180	complement(1407447..1413892)	6446	full-length
Class I (retrotransposons)	LTR	Ty		ND	ND	DICA4_D	DICA4_D08834	complement(781284..782660)	1377	relic of LTR-retrotransposon, Gag-Pol partial
Class I (retrotransposons)	LINE	L1		ND	ND	DICA4_D	DICA4_D24344	complement(2360024..2366950)	6927	L1-like non-LTR retrotransposon
Class I (retrotransposons)	LINE	L1		ND	ND	DICA4_F	DICA4_F22166	complement(1936714..1938820)	2107	L1-like non-LTR retrotransposon, ORF1 partial, no ORF2
Class I (retrotransposons)	LTR	Ty3/gypsy	gypsy-v2	-1	457	DICA4_F	DICA4_F25620	complement(2271805..2278345)	6541	full-length
Class I (retrotransposons)	LINE	L1		ND	ND	DICA4_F	DICA4_F37082	3317093..3317657	565	L1-like non-LTR retrotransposon, relic, no ORF
ND: not defined
LINE: only element > 500 bp were annotated
