## Supplementary Table 6 for "*Dici*: a novel DNA transposon reshaping the genome of the opportunistic yeast *Diutina catenulata*"

### Sheet: Summary
Supplementary Table 6: characteristics of Dici transposons discovered in D. catenulata
Proposed classification of Dici elements
Classification of transposable elements proposed by Wicker et al., Nat Rev Genet (2007)
Class : Class II (DNA-transposons)
Order: TIR containing
Superfamily: Tc1/mariner
	Dici1		Dici2
Size	4.0 kb		4.2 kb
GC %	0.4265		0.4265
terminal inverted repeat (TIR)	cagtc/cagtc (33 bp)		cagtc/cagtc (8 bp)
target site duplication (TSD)	TA		TA
CDS1	146 aa		143 aa	unknown protein
CDS2	477 aa		473 aa	transposase
CDS3	347 aa		398 aa	relic of transposase
D. catenulata CBS 565	96 full-length		2 full-length
	7 partial
	2 degenerated copies
	1 MITE
D. catenulata 43B2s-11	1 MITE		28 full-length
D. catenulata CLIB 1179	2 full-length		8 full-length
	1 MITE
D. catenulata 25B2s-01	1 MITE		39 full-length
D. catenulata 1F1c-01	1 full-length		45 full-length
	2 MITEs		2 partial

### Sheet: InterProScan
Supplementary Table 6: protein domains detected in the protein sequences of Dici transposons
Signature and protein-domain detection was perform online with InterProScan (https://www.ebi.ac.uk/interpro)
Dici1
CDS	length (aa)	database	database entry	entry description	begin	end	e-value	InterPro acc	InterPro description
CDS1	146	Phobius	SIGNAL_PEPTIDE_H_REGION	Hydrophobic region of a signal peptide.	8	16
CDS1	146	Phobius	NON_CYTOPLASMIC_DOMAIN	Region of a membrane-bound protein predicted to be outside the membrane, in the extracellular region.	22	146
CDS1	146	Phobius	SIGNAL_PEPTIDE	Signal peptide region	1	21
CDS1	146	Phobius	SIGNAL_PEPTIDE_C_REGION	C-terminal region of a signal peptide.	17	21
transposase/CDS2	477	Gene3D	G3DSA:3.30.420.10	-	218	476	2.1e-35	IPR036397	Ribonuclease H superfamily
transposase/CDS2	477	SUPERFAMILY	SSF46689	Homeodomain-like	110	211	2.27e-10	IPR009057	Homedomain-like superfamily
transposase/CDS2	477	PANTHER	PTHR46564	TRANSPOSASE	367	443	4.1e-27
transposase/CDS2	477	Pfam	PF13358	DDE superfamily endonuclease	345	434	2.9e-15	IPR038717	Tc1-like transposase, DDE domain
transposase/CDS2	477	SUPERFAMILY	SSF53098	Ribonuclease H-like	353	454	7.59e-05	IPR012337	Ribonuclease H-like superfamily
CDS3	347	SUPERFAMILY	SSF46689	Homeodomain-like	44	144	2.33e-05	IPR009057	Homedomain-like superfamily
Dici2
CDS	length (aa)	database	database entry	entry description	begin	end	e-value	InterPro acc	InterPro description
CDS1	146		nothing found
transposase/CDS2	473	Phobius	TRANSMEMBRANE	Region of a membrane-bound protein predicted to be embedded in the membrane.	287	306
transposase/CDS2	473	SUPERFAMILY	SSF53098	Ribonuclease H-like	345	458	9.61e-05	IPR012337	Ribonuclease H-like superfamily
transposase/CDS2	473	SUPERFAMILY	SSF46689	Homeodomain-like	116	207	2.69e-12	IPR009057	Homedomain-like superfamily
transposase/CDS2	473	Phobius	CYTOPLASMIC_DOMAIN	Region of a membrane-bound protein predicted to be outside the membrane, in the cytoplasm.	307	473
transposase/CDS2	473	NCBIfam	NF033545	IS630 family transposase	115	442	6.9e-36	IPR047655	Transposase IS630-like
transposase/CDS2	473	Gene3D	G3DSA:3.30.420.10	-	215	472	2.1e-36	IPR036397	Ribonuclease H superfamily
transposase/CDS2	473	Pfam	PF13358	DDE superfamily endonuclease	345	430	4.4e-14	IPR038717	Tc1-like transposase, DDE domain
transposase/CDS2	473	PANTHER	PTHR46564	TRANSPOSASE	371	439	2.5e-29
transposase/CDS2	473	Phobius	NON_CYTOPLASMIC_DOMAIN	Region of a membrane-bound protein predicted to be outside the membrane, in the extracellular region.	1	286
CDS3	398	MobiDBLite	mobidb-lite	consensus disorder prediction	29	52
CDS3	398	SUPERFAMILY	SSF46689	Homeodomain-like	49	155	2.69e-09	IPR009057	Homedomain-like superfamily

### Sheet: Diversity
Supplementary Table 6: nucleotide diversity of Dici transposons
Genome comparisons were obtained by computing pairwise nucleotide identities using MUMMer dnadiff command
Dici diversity was evaluated by computing the average nucleotide identities between all full-length Dici copies
Dici1
		n = 96	n = 0	n = 2	n = 0	n = 1	<- number of Dici1 elements
Species	Strain	CBS 565	43B2s-11	CLIB 1179	25B2s-01	1F1c-01
D. catenulata	CBS 565	99.9379	98.2921	98.083	97.7589	97.7124	n = 96
D. catenulata	43B2s-11	NA	NA	98.1777	97.7565	97.7269	n = 0
D. catenulata	CLIB 1179	98.0085	NA	100	97.8057	97.7274	n = 2
D. catenulata	25B2s-01	NA	NA	NA	NA	97.8928	n = 0
D. catenulata	1F1c-01	99.6949	NA	97.891	NA	100	n = 1
above the diagonal: pairwise genome identity (%)
on the diagonal: intra-strain Dici1 identity (average nucleotide identity in %)
below the diagonal: inter-strain Dici1 identity (average nucleotide identity in %)
NA: values not computed
Dici2
		n = 2	n = 28	n = 8	n = 39	n = 45	<- number of Dici2 elements
Species	Strain	CBS 565	43B2s-11	CLIB 1179	25B2s-01	1F1c-01
D. catenulata	CBS 565	99.976	98.2921	98.083	97.7589	97.7124	n = 2
D. catenulata	43B2s-11	99.5509	99.6285	98.1777	97.7565	97.7269	n = 28
D. catenulata	CLIB 1179	99.361	99.6	99.6541	97.8057	97.7274	n = 8
D. catenulata	25B2s-01	99.3341	99.3837	99.3563	99.5455	97.8928	n = 39
D. catenulata	1F1c-01	99.2168	99.4165	99.4178	99.4981	99.8414	n = 45
above the diagonal: pairwise genome identity (%)
on the diagonal: intra-strain Dici2 identity (average nucleotide identity in %)
below the diagonal: inter-strain Dici2 identity (average nucleotide identity in %)

### Sheet: CBS565
Supplementary Table 6: Class II transposons (DNA transposons) discovered in D. catenulata CBS 565
Class	Order	Superfamily	Name	Chromosome	Locus_tag	Coordinates	Length	Description
Class II (DNA transposons)	TIR	Tc1/mariner	Dici1	DICA0_A	DICA0_A01728	172473..176503	4031	full-length, inserted in Dici element DICA0_A01772
Class II (DNA transposons)	TIR	Tc1/mariner	Dici1	DICA0_A	DICA0_A01772	176504..180499	3996	partial, 5'-end missing
Class II (DNA transposons)	TIR	Tc1/mariner	Dici2	DICA0_A	DICA0_A02102	complement(211840..216003)	4164	full-length
Class II (DNA transposons)	TIR	Tc1/mariner	Dici1	DICA0_A	DICA0_A02674	complement(270320..274350)	4031	full-length
Class II (DNA transposons)	TIR	Tc1/mariner	Dici1	DICA0_A	DICA0_A04786	complement(505196..509226)	4031	full-length
Class II (DNA transposons)	TIR	Tc1/mariner	Dici1	DICA0_B	DICA0_B01024	83164..87194	4031	full-length
Class II (DNA transposons)	TIR	Tc1/mariner	Dici1	DICA0_B	DICA0_B02102	complement(177122..181152)	4031	full-length
Class II (DNA transposons)	TIR	Tc1/mariner	Dici1	DICA0_B	DICA0_B02674	234494..238524	4031	full-length, inserted in Dici element DICA0_B02718
Class II (DNA transposons)	TIR	Tc1/mariner	Dici1	DICA0_B	DICA0_B02718	238525..242520	3996	partial, 5'-end missing
Class II (DNA transposons)	TIR	Tc1/mariner	Dici1	DICA0_B	DICA0_B03796	complement(336445..340475)	4031	full-length
Class II (DNA transposons)	TIR	Tc1/mariner	Dici1	DICA0_B	DICA0_B03840	complement(340478..344508)	4031	full-length
Class II (DNA transposons)	TIR	Tc1/mariner	Dici1	DICA0_B	DICA0_B03994	complement(353770..357800)	4031	full-length
Class II (DNA transposons)	TIR	Tc1/mariner	Dici1	DICA0_B	DICA0_B04742	416622..420652	4031	full-length
Class II (DNA transposons)	TIR	Tc1/mariner	Dici1	DICA0_B	DICA0_B05116	complement(476594..480624)	4031	full-length
Class II (DNA transposons)	TIR	Tc1/mariner	Dici1	DICA0_B	DICA0_B07954	795589..799619	4031	full-length
Class II (DNA transposons)	TIR	Tc1/mariner	Dici1	DICA0_B	DICA0_B10022	complement(973134..977164)	4031	full-length
Class II (DNA transposons)	TIR	Tc1/mariner	Dici1	DICA0_B	DICA0_B11672	1138996..1143026	4031	full-length
Class II (DNA transposons)	TIR	Tc1/mariner	Dici1	DICA0_B	DICA0_B12046	complement(1179654..1183684)	4031	full-length
Class II (DNA transposons)	TIR	Tc1/mariner	Dici1	DICA0_C	DICA0_C00320	29368..33398	4031	full-length
Class II (DNA transposons)	TIR	Tc1/mariner	Dici1	DICA0_C	DICA0_C06810	complement(621949..625979)	4031	full-length
Class II (DNA transposons)	TIR	Tc1/mariner	Dici1	DICA0_C	DICA0_C07910	complement(710933..714963)	4031	full-length
Class II (DNA transposons)	TIR	Tc1/mariner	Dici1	DICA0_C	DICA0_C09274	complement(834523..838553)	4031	full-length
Class II (DNA transposons)	TIR	Tc1/mariner	Dici1	DICA0_C	DICA0_C10220	917652..921682	4031	full-length
Class II (DNA transposons)	TIR	Tc1/mariner	Dici1	DICA0_C	DICA0_C10792	complement(975811..979841)	4031	full-length
Class II (DNA transposons)	TIR	Tc1/mariner	Dici2	DICA0_D	DICA0_D00826	complement(71566..75730)	4165	full-length
Class II (DNA transposons)	TIR	Tc1/mariner	Dici1	DICA0_D	DICA0_D02652	251141..255171	4031	full-length
Class II (DNA transposons)	TIR	Tc1/mariner	Dici1	DICA0_D	DICA0_D03422	338275..342305	4031	full-length
Class II (DNA transposons)	TIR	Tc1/mariner	Dici1	DICA0_D	DICA0_D03928	complement(393507..397537)	4031	full-length
Class II (DNA transposons)	TIR	Tc1/mariner	Dici1	DICA0_D	DICA0_D03972	complement(397540..401570)	4031	full-length
Class II (DNA transposons)	TIR	Tc1/mariner	Dici1	DICA0_D	DICA0_D05072	complement(485479..489509)	4031	full-length
Class II (DNA transposons)	TIR	Tc1/mariner	Dici1	DICA0_D	DICA0_D07426	691361..695391	4031	full-length
Class II (DNA transposons)	TIR	Tc1/mariner	Dici1	DICA0_D	DICA0_D13344	1255796..1259826	4031	full-length
Class II (DNA transposons)	TIR	Tc1/mariner	Dici1	DICA0_D	DICA0_D15038	complement(1426934..1430964)	4031	full-length
Class II (DNA transposons)	TIR	Tc1/mariner	Dici1	DICA0_D	DICA0_D16204	1549236..1553266	4031	full-length
Class II (DNA transposons)	TIR	Tc1/mariner	Dici1	DICA0_D	DICA0_D17568	1701731..1705761	4031	full-length
Class II (DNA transposons)	TIR	Tc1/mariner	Dici1	DICA0_D	DICA0_D18382	complement(1811602..1815632)	4031	full-length
Class II (DNA transposons)	TIR	Tc1/mariner	Dici1	DICA0_D	DICA0_D19988	complement(1964875..1968905)	4031	full-length
Class II (DNA transposons)	TIR	Tc1/mariner	Dici1	DICA0_D	DICA0_D21308	complement(2084256..2088286)	4031	full-length
Class II (DNA transposons)	TIR	Tc1/mariner	Dici1	DICA0_D	DICA0_D22936	complement(2258544..2262574)	4031	full-length
Class II (DNA transposons)	TIR	Tc1/mariner	Dici1	DICA0_D	DICA0_D24300	2381215..2385245	4031	full-length
Class II (DNA transposons)	TIR	Tc1/mariner	Dici1	DICA0_D	DICA0_D25114	2451291..2455321	4031	full-length
Class II (DNA transposons)	TIR	Tc1/mariner	Dici1	DICA0_D	DICA0_D26104	2533604..2537634	4031	full-length
Class II (DNA transposons)	TIR	Tc1/mariner	Dici1	DICA0_D	DICA0_D26544	complement(2568334..2572364)	4031	full-length
Class II (DNA transposons)	TIR	Tc1/mariner	Dici1	DICA0_E	DICA0_E02476	complement(230809..234839)	4031	full-length
Class II (DNA transposons)	TIR	Tc1/mariner	Dici1	DICA0_E	DICA0_E07140	733382..737412	4031	full-length
Class II (DNA transposons)	TIR	Tc1/mariner	Dici1	DICA0_E	DICA0_E10220	1057738..1061768	4031	full-length
Class II (DNA transposons)	TIR	Tc1/mariner	Dici1	DICA0_E	DICA0_E10264	complement(1062013..1066043)	4031	full-length
Class II (DNA transposons)	TIR	Tc1/mariner	Dici1	DICA0_E	DICA0_E12420	1256953..1260983	4031	full-length
Class II (DNA transposons)	TIR	Tc1/mariner	Dici1	DICA0_E	DICA0_E12464	complement(1261025..1265055)	4031	full-length
Class II (DNA transposons)	TIR	Tc1/mariner	Dici1	DICA0_E	DICA0_E12640	1274908..1278938	4031	full-length
Class II (DNA transposons)	TIR	Tc1/mariner	Dici1	DICA0_E	DICA0_E13014	complement(1304247..1308277)	4031	full-length
Class II (DNA transposons)	TIR	Tc1/mariner	Dici1	DICA0_E	DICA0_E14972	1466962..1470992	4031	full-length
Class II (DNA transposons)	TIR	Tc1/mariner	Dici1	DICA0_E	DICA0_E21110	complement(2031326..2035356)	4031	full-length
Class II (DNA transposons)	TIR	Tc1/mariner	Dici1	DICA0_E	DICA0_E27446	complement(2601724..2605754)	4031	full-length, inserted in Dici element DICA0_E27490
Class II (DNA transposons)	TIR	Tc1/mariner	Dici1	DICA0_E	DICA0_E27490	complement(2605755..2609668)	3914	partial, 3’-end missing
Class II (DNA transposons)	TIR	Tc1/mariner	Dici1	DICA0_E	DICA0_E28722	complement(2702950..2706980)	4031	full-length
Class II (DNA transposons)	TIR	Tc1/mariner	Dici1	DICA0_E	DICA0_E31252	2961697..2965727	4031	full-length
Class II (DNA transposons)	TIR	Tc1/mariner	Dici1	DICA0_E	DICA0_E31714	3015793..3019823	4031	full-length
Class II (DNA transposons)	TIR	Tc1/mariner	Dici1	DICA0_E	DICA0_E31758	complement(3019851..3023880)	4030	full-length
Class II (DNA transposons)	TIR	Tc1/mariner	Dici1	DICA0_E	DICA0_E31802	3024035..3028065	4031	full-length
Class II (DNA transposons)	TIR	Tc1/mariner	Dici1	DICA0_E	DICA0_E32528	3105652..3109682	4031	full-length
Class II (DNA transposons)	TIR	Tc1/mariner	Dici1	DICA0_E	DICA0_E33584	complement(3202177..3206207)	4031	full-length
Class II (DNA transposons)	TIR	Tc1/mariner	Dici1	DICA0_E	DICA0_E35916	complement(3439970..3444000)	4031	full-length
Class II (DNA transposons)	TIR	Tc1/mariner	Dici1	DICA0_E	DICA0_E36158	3465031..3469061	4031	full-length
Class II (DNA transposons)	TIR	Tc1/mariner	Dici1	DICA0_E	DICA0_E36730	3529966..3533996	4031	full-length
Class II (DNA transposons)	TIR	Tc1/mariner	Dici1	DICA0_E	DICA0_E36950	3552539..3556569	4031	full-length
Class II (DNA transposons)	TIR	Tc1/mariner	Dici1	DICA0_E	DICA0_E36994	complement(3557078..3561108)	4031	full-length
Class II (DNA transposons)	TIR	Tc1/mariner	Dici1	DICA0_E	DICA0_E37654	complement(3610788..3614818)	4031	full-length
Class II (DNA transposons)	TIR	Tc1/mariner	Dici1	DICA0_E	DICA0_E37720	3620047..3624077	4031	full-length
Class II (DNA transposons)	TIR	Tc1/mariner	Dici1	DICA0_E	DICA0_E40206	3887108..3891138	4031	full-length
Class II (DNA transposons)	TIR	Tc1/mariner	Dici1	DICA0_F	DICA0_F00188	9519..13549	4031	full-length
Class II (DNA transposons)	TIR	Tc1/mariner	Dici1	DICA0_F	DICA0_F00298	17697..21727	4031	full-length
Class II (DNA transposons)	TIR	Tc1/mariner	Dici1	DICA0_F	DICA0_F00870	70007..74037	4031	full-length
Class II (DNA transposons)	TIR	Tc1/mariner	Dici1	DICA0_F	DICA0_F00936	complement(77691..81721)	4031	full-length
Class II (DNA transposons)	TIR	Tc1/mariner	Dici1	DICA0_F	DICA0_F01354	116860..120890	4031	full-length
Class II (DNA transposons)	TIR	Tc1/mariner	Dici1	DICA0_F	DICA0_F04434	complement(371621..375651)	4031	full-length
Class II (DNA transposons)	TIR	Tc1/mariner	Dici1	DICA0_F	DICA0_F04874	404790..408820	4031	full-length
Class II (DNA transposons)	TIR	Tc1/mariner	Dici1	DICA0_F	DICA0_F05556	459053..463083	4031	full-length
Class II (DNA transposons)	TIR	Tc1/mariner	Dici1	DICA0_F	DICA0_F07514	687095..691125	4031	full-length
Class II (DNA transposons)	TIR	Tc1/mariner	Dici1	DICA0_F	DICA0_F07558	691374..695404	4031	full-length
Class II (DNA transposons)	TIR	Tc1/mariner	Dici1	DICA0_F	DICA0_F09384	complement(873734..877764)	4031	full-length
Class II (DNA transposons)	TIR	Tc1/mariner	Dici1	DICA0_F	DICA0_F09450	880294..884324	4031	full-length
Class II (DNA transposons)	TIR	Tc1/mariner	Dici1	DICA0_F	DICA0_F10594	complement(998769..1002799)	4031	full-length
Class II (DNA transposons)	TIR	Tc1/mariner	Dici1	DICA0_F	DICA0_F10836	1058170..1062200	4031	full-length
Class II (DNA transposons)	TIR	Tc1/mariner	Dici1	DICA0_F	DICA0_F13410	1361914..1365944	4031	full-length
Class II (DNA transposons)	TIR	Tc1/mariner	Dici1	DICA0_F	DICA0_F14180	complement(1434553..1438584)	4032	full-length, inserted in Dici element DICA0_F14224
Class II (DNA transposons)	TIR	Tc1/mariner	Dici1	DICA0_F	DICA0_F14224	1438585..1442580	3996	partial, 5'-end missing
Class II (DNA transposons)	TIR	Tc1/mariner	Dici1	DICA0_F	DICA0_F15610	complement(1594155..1598185)	4031	full-length
Class II (DNA transposons)	TIR	Tc1/mariner	Dici1	DICA0_F	DICA0_F16050	1635242..1639272	4031	full-length
Class II (DNA transposons)	TIR	Tc1/mariner	Dici1	DICA0_F	DICA0_F16996	1737110..1741140	4031	full-length
Class II (DNA transposons)	TIR	Tc1/mariner	Dici1	DICA0_F	DICA0_F17502	complement(1787882..1791877)	3996	partial, 5'-end missing
Class II (DNA transposons)	TIR	Tc1/mariner	Dici1	DICA0_F	DICA0_F17546	1791878..1795908	4031	full-length, inserted in Dici element DICA0_F17502
Class II (DNA transposons)	TIR	Tc1/mariner	Dici1	DICA0_F	DICA0_F17832	1829532..1833562	4031	full-length
Class II (DNA transposons)	TIR	MITE	Dici1	DICA0_F	DICA0_F18492	complement(1874092..1875144)	1053	MITE of Tc1/mariner element
Class II (DNA transposons)	TIR	Tc1/mariner	Dici1	DICA0_F	DICA0_F19834	complement(1995463..1999493)	4031	full-length
Class II (DNA transposons)	TIR	Tc1/mariner	Dici1	DICA0_F	DICA0_F22628	2247604..2251634	4031	full-length
Class II (DNA transposons)	TIR	Tc1/mariner	Dici1	DICA0_F	DICA0_F31912	3110458..3114488	4031	full-length
Class II (DNA transposons)	TIR	Tc1/mariner	Dici1	DICA0_F	DICA0_F32616	3198110..3202140	4031	full-length
Class II (DNA transposons)	TIR	Tc1/mariner	Dici1	DICA0_F	DICA0_F33298	3252375..3256405	4031	full-length
Class II (DNA transposons)	TIR	Tc1/mariner	Dici1	DICA0_F	DICA0_F34464	3356526..3360507	3982	ORF1 missing, ORF3 pseudo
Class II (DNA transposons)	TIR	Tc1/mariner	Dici1	DICA0_F	DICA0_F35344	3459679..3463354	3676	degenerated copy of a Tc1/mariner transposon
Class II (DNA transposons)	TIR	Tc1/mariner	Dici1	DICA0_F	DICA0_F36752	3582427..3586457	4031	full-length
Class II (DNA transposons)	TIR	Tc1/mariner	Dici1	DICA0_F	DICA0_F36796	complement(3586702..3590732)	4031	full-length
Class II (DNA transposons)	TIR	Tc1/mariner	Dici1	DICA0_F	DICA0_F38226	complement(3709805..3713480)	3676	degenerated copy of a Tc1/mariner transposon
Class II (DNA transposons)	TIR	Tc1/mariner	Dici1	DICA0_F	DICA0_F39084	complement(3812652..3816633)	3982	ORF1 missing, ORF3 pseudo
Class II (DNA transposons)	TIR	Tc1/mariner	Dici1	DICA0_F	DICA0_F40250	complement(3916754..3920784)	4031	full-length

### Sheet: 43B2s-11
Supplementary Table 6: Class II transposons (DNA transposons) discovered in D. catenulata 43B2s-11
Class	Order	Superfamily	Name	Chromosome	Locus_tag	Coordinates	Length	Description
Class II (DNA transposons)	TIR	Tc1/mariner	Dici2	DICA1_A	DICA1_A02454	complement(242584..246746)	4163	full-length
Class II (DNA transposons)	TIR	Tc1/mariner	Dici2	DICA1_A	DICA1_A09362	complement(962394..966557)	4164	full-length
Class II (DNA transposons)	TIR	Tc1/mariner	Dici2	DICA1_B	DICA1_B00408	35830..39992	4163	full-length
Class II (DNA transposons)	TIR	Tc1/mariner	Dici2	DICA1_B	DICA1_B01728	170727..174889	4163	full-length
Class II (DNA transposons)	TIR	Tc1/mariner	Dici2	DICA1_C	DICA1_C01222	112880..117042	4163	full-length
Class II (DNA transposons)	TIR	Tc1/mariner	Dici2	DICA1_C	DICA1_C02608	268112..272274	4163	full-length
Class II (DNA transposons)	TIR	Tc1/mariner	Dici2	DICA1_C	DICA1_C05600	577775..581937	4163	full-length
Class II (DNA transposons)	TIR	Tc1/mariner	Dici2	DICA1_C	DICA1_C05644	complement(582089..586251)	4163	full-length
Class II (DNA transposons)	TIR	Tc1/mariner	Dici2	DICA1_C	DICA1_C11276	complement(1215957..1220121)	4165	full-length
Class II (DNA transposons)	TIR	Tc1/mariner	Dici2	DICA1_C	DICA1_C12926	1399150..1403313	4164	full-length
Class II (DNA transposons)	TIR	Tc1/mariner	Dici2	DICA1_C	DICA1_C15456	complement(1663389..1667551)	4163	full-length
Class II (DNA transposons)	TIR	Tc1/mariner	Dici2	DICA1_C	DICA1_C16644	complement(1799706..1803870)	4165	full-length
Class II (DNA transposons)	TIR	Tc1/mariner	Dici2	DICA1_C	DICA1_C17348	1867286..1871448	4163	full-length
Class II (DNA transposons)	TIR	Tc1/mariner	Dici2	DICA1_C	DICA1_C18866	complement(1991364..1995527)	4164	full-length
Class II (DNA transposons)	TIR	Tc1/mariner	Dici2	DICA1_D	DICA1_D05578	542942..547106	4165	full-length
Class II (DNA transposons)	TIR	Tc1/mariner	Dici2	DICA1_D	DICA1_D17172	complement(1704740..1708903)	4164	full-length
Class II (DNA transposons)	TIR	Tc1/mariner	Dici2	DICA1_D	DICA1_D17744	complement(1771995..1776157)	4163	full-length
Class II (DNA transposons)	TIR	Tc1/mariner	Dici2	DICA1_D	DICA1_D19218	complement(1960334..1964496)	4163	full-length
Class II (DNA transposons)	TIR	Tc1/mariner	Dici2	DICA1_E	DICA1_E03752	296409..300572	4164	full-length
Class II (DNA transposons)	TIR	Tc1/mariner	Dici2	DICA1_E	DICA1_E04786	complement(401563..405725)	4163	full-length
Class II (DNA transposons)	TIR	Tc1/mariner	Dici2	DICA1_E	DICA1_E05688	complement(487050..491212)	4163	full-length
Class II (DNA transposons)	TIR	Tc1/mariner	Dici2	DICA1_E	DICA1_E29360	complement(2762836..2766998)	4163	full-length
Class II (DNA transposons)	TIR	Tc1/mariner	Dici2	DICA1_F	DICA1_F00232	complement(10529..14693)	4165	5'-end TIR degenerated
Class II (DNA transposons)	TIR	Tc1/mariner	Dici2	DICA1_F	DICA1_F00738	complement(54317..58481)	4165	full-length
Class II (DNA transposons)	TIR	Tc1/mariner	Dici2	DICA1_F	DICA1_F02344	complement(223645..227808)	4164	full-length
Class II (DNA transposons)	TIR	Tc1/mariner	Dici2	DICA1_F	DICA1_F08108	760623..764785	4163	full-length
Class II (DNA transposons)	TIR	Tc1/mariner	Dici2	DICA1_F	DICA1_F10198	953985..958147	4163	full-length
Class II (DNA transposons)	TIR	Tc1/mariner	Dici2	DICA1_F	DICA1_F17260	complement(1635174..1639337)	4164	full-length
Class II (DNA transposons)	TIR	MITE	Dici1	DICA1_F	DICA1_F22573	complement(2136144..2137196)	1053	MITE of Tc1/mariner element

### Sheet: CLIB1179
Supplementary Table 6: Class II transposons (DNA transposons) discovered in D. catenulata CLIB 1179
Class	Order	Superfamily	Name	Chromosome	Locus_tag	Coordinates	Length	Description
Class II (DNA transposons)	TIR	Tc1/mariner	Dici2	DICA2_A	DICA2_A11012	1110732..1114894	4163	full-length
Class II (DNA transposons)	TIR	Tc1/mariner	Dici1	DICA2_C	DICA2_C02938	262913..266936	4024	full-length
Class II (DNA transposons)	TIR	Tc1/mariner	Dici2	DICA2_C	DICA2_C09560	complement(1003430..1007592)	4163	full-length
Class II (DNA transposons)	TIR	Tc1/mariner	Dici2	DICA2_C	DICA2_C12046	complement(1284443..1288605)	4163	full-length
Class II (DNA transposons)	TIR	Tc1/mariner	Dici2	DICA2_C	DICA2_C20494	complement(2198111..2202274)	4164	full-length
Class II (DNA transposons)	TIR	Tc1/mariner	Dici1	DICA2_D	DICA2_D00540	35372..39395	4024	full-length
Class II (DNA transposons)	TIR	Tc1/mariner	Dici2	DICA2_D	DICA2_D09208	859807..863969	4163	full-length
Class II (DNA transposons)	TIR	Tc1/mariner	Dici2	DICA2_D	DICA2_D23420	complement(2302834..2306996)	4163	full-length
Class II (DNA transposons)	TIR	Tc1/mariner	Dici2	DICA2_E	DICA2_E14686	complement(1412496..1416658)	4163	full-length
Class II (DNA transposons)	TIR	MITE	Dici1	DICA2_F	DICA2_F16611	1499110..1500162	1053	MITE of Tc1/mariner element
Class II (DNA transposons)	TIR	Tc1/mariner	Dici2	DICA2_F	DICA2_F26852	complement(2424888..2429050)	4163	full-length

### Sheet: 25B2s-01
Supplementary Table 6: Class II transposons (DNA transposons) discovered in D. catenulata 25B2s-01
Class	Order	Superfamily	Name	Chromosome	Locus_tag	Coordinates	Length	Description
Class II (DNA transposons)	TIR	Tc1/mariner	Dici2	DICA3_B	DICA3_B00628	complement(36837..41001)	4165	full-length
Class II (DNA transposons)	TIR	Tc1/mariner	Dici2	DICA3_B	DICA3_B02674	complement(244011..248175)	4165	full-length, ORF1 pseudo
Class II (DNA transposons)	TIR	Tc1/mariner	Dici2	DICA3_B	DICA3_B05138	complement(452963..457119)	4157	full-length, ORF1 pseudo, ORF2 pseudo
Class II (DNA transposons)	TIR	Tc1/mariner	Dici2	DICA3_B	DICA3_B05930	complement(528702..532866)	4165	full-length
Class II (DNA transposons)	TIR	Tc1/mariner	Dici2	DICA3_B	DICA3_B11034	1004934..1009096	4163	full-length
Class II (DNA transposons)	TIR	Tc1/mariner	Dici2	DICA3_B	DICA3_B11606	1046272..1050436	4165	full-length
Class II (DNA transposons)	TIR	Tc1/mariner	Dici2	DICA3_B	DICA3_B14224	1262101..1266263	4163	full-length
Class II (DNA transposons)	TIR	Tc1/mariner	Dici2	DICA3_B	DICA3_B15720	complement(1404679..1408843)	4165	full-length
Class II (DNA transposons)	TIR	Tc1/mariner	Dici2	DICA3_C	DICA3_C02828	269894..274058	4165	full-length, ORF1 with intron at the 5' end
Class II (DNA transposons)	TIR	Tc1/mariner	Dici2	DICA3_C	DICA3_C08746	804905..809069	4165	full-length
Class II (DNA transposons)	TIR	Tc1/mariner	Dici2	DICA3_C	DICA3_C12288	complement(1180661..1184825)	4165	full-length
Class II (DNA transposons)	TIR	Tc1/mariner	Dici2	DICA3_C	DICA3_C12332	1184876..1189041	4166	full-length
Class II (DNA transposons)	TIR	Tc1/mariner	Dici2	DICA3_C	DICA3_C13322	1266524..1270688	4165	full-length, ORF2 pseudo
Class II (DNA transposons)	TIR	Tc1/mariner	Dici2	DICA3_C	DICA3_C21088	complement(2056098..2060262)	4165	full-length
Class II (DNA transposons)	TIR	MITE	Dici1	DICA3_D	DICA3_D04093	359375..360427	1053	MITE of Tc1/mariner element
Class II (DNA transposons)	TIR	Tc1/mariner	Dici2	DICA3_D	DICA3_D06260	complement(544195..548360)	4166	full-length
Class II (DNA transposons)	TIR	Tc1/mariner	Dici2	DICA3_D	DICA3_D08592	781630..785794	4165	full-length
Class II (DNA transposons)	TIR	Tc1/mariner	Dici2	DICA3_D	DICA3_D09274	complement(838051..842213)	4163	full-length
Class II (DNA transposons)	TIR	Tc1/mariner	Dici2	DICA3_D	DICA3_D13454	1233215..1237379	4165	full-length, ORF1 with intron at the 5' end
Class II (DNA transposons)	TIR	Tc1/mariner	Dici2	DICA3_D	DICA3_D16336	1510610..1514773	4164	full-length
Class II (DNA transposons)	TIR	Tc1/mariner	Dici2	DICA3_D	DICA3_D18778	complement(1766213..1770382)	4170	full-length, ORF3, start change, 4 aa shorter
Class II (DNA transposons)	TIR	Tc1/mariner	Dici2	DICA3_E	DICA3_E00452	25750..29912	4163	full-length
Class II (DNA transposons)	TIR	Tc1/mariner	Dici2	DICA3_E	DICA3_E03202	complement(271439..275603)	4165	full-length
Class II (DNA transposons)	TIR	Tc1/mariner	Dici2	DICA3_E	DICA3_E04478	393342..397506	4165	full-length
Class II (DNA transposons)	TIR	Tc1/mariner	Dici2	DICA3_E	DICA3_E07580	complement(720888..725052)	4165	full-length
Class II (DNA transposons)	TIR	Tc1/mariner	Dici2	DICA3_E	DICA3_E11100	1125327..1129495	4169	full-length, ORF3, start change, 4 aa shorter
Class II (DNA transposons)	TIR	Tc1/mariner	Dici2	DICA3_E	DICA3_E12970	1331754..1335919	4166	full-length, 5’-end TIR degenerated
Class II (DNA transposons)	TIR	Tc1/mariner	Dici2	DICA3_E	DICA3_E16204	1615131..1619293	4163	full-length
Class II (DNA transposons)	TIR	Tc1/mariner	Dici2	DICA3_E	DICA3_E17414	complement(1764587..1768751)	4165	full-length
Class II (DNA transposons)	TIR	Tc1/mariner	Dici2	DICA3_E	DICA3_E20604	complement(2021945..2026108)	4164	full-length
Class II (DNA transposons)	TIR	Tc1/mariner	Dici2	DICA3_E	DICA3_E28656	complement(2752473..2756637)	4165	full-length
Class II (DNA transposons)	TIR	Tc1/mariner	Dici2	DICA3_E	DICA3_E28964	2784313..2788475	4163	full-length
Class II (DNA transposons)	TIR	Tc1/mariner	Dici2	DICA3_E	DICA3_E29162	2798069..2802231	4163	full-length
Class II (DNA transposons)	TIR	Tc1/mariner	Dici2	DICA3_F	DICA3_F02058	183135..187297	4163	full-length
Class II (DNA transposons)	TIR	Tc1/mariner	Dici2	DICA3_F	DICA3_F09340	complement(833229..837393)	4165	full-length
Class II (DNA transposons)	TIR	Tc1/mariner	Dici2	DICA3_F	DICA3_F09648	870039..874201	4163	full-length
Class II (DNA transposons)	TIR	Tc1/mariner	Dici2	DICA3_F	DICA3_F23376	complement(2176286..2180448)	4163	full-length
Class II (DNA transposons)	TIR	Tc1/mariner	Dici2	DICA3_F	DICA3_F28172	2695227..2699389	4163	full-length
Class II (DNA transposons)	TIR	Tc1/mariner	Dici2	DICA3_F	DICA3_F31142	3047714..3051869	4156	full-length, 3’-end TIR degenerated, ORF2 pseudo
Class II (DNA transposons)	TIR	Tc1/mariner	Dici2	DICA3_F	DICA3_F34200	3378671..3382828	4158	full-length, ORF1 pseudo

### Sheet: 1F1c-01
Supplementary Table 6: Class II transposons (DNA transposons) discovered in D. catenulata 1F1c-01
Class	Order	Superfamily	Name	Chromosome	Locus_tag	Coordinates	Length	Description
Class II (DNA transposons)	TIR	MITE	Dici1	DICA4_A	DICA4_A04456	370316..371296	981	MITE of Tc1/mariner element
Class II (DNA transposons)	TIR	Tc1/mariner	Dici2	DICA4_A	DICA4_A06172	525664..529828	4165	full-length, ORF1 pseudo
Class II (DNA transposons)	TIR	Tc1/mariner	Dici2	DICA4_A	DICA4_A08526	768404..>770743	2340	partial, end of chromosome, 3’-end missing
Class II (DNA transposons)	TIR	Tc1/mariner	Dici2	DICA4_B	DICA4_B03400	complement(355101..359266)	4166	full-length
Class II (DNA transposons)	TIR	Tc1/mariner	Dici2	DICA4_B	DICA4_B04852	complement(526171..530335)	4165	full-length
Class II (DNA transposons)	TIR	Tc1/mariner	Dici2	DICA4_B	DICA4_B08812	complement(979444..983608)	4165	full-length
Class II (DNA transposons)	TIR	Tc1/mariner	Dici2	DICA4_B	DICA4_B12354	1293831..1297995	4165	full-length, ORF1 pseudo
Class II (DNA transposons)	TIR	Tc1/mariner	Dici2	DICA4_C	DICA4_C06260	complement(635482..639647)	4166	full-length, 5'-end TIR degenerated
Class II (DNA transposons)	TIR	Tc1/mariner	Dici2	DICA4_C	DICA4_C06348	complement(649380..653544)	4165	full-length
Class II (DNA transposons)	TIR	Tc1/mariner	Dici2	DICA4_C	DICA4_C13278	complement(1333973..1338138)	4166	full-length
Class II (DNA transposons)	TIR	Tc1/mariner	Dici2	DICA4_D	DICA4_D08438	complement(740800..744964)	4165	full-length
Class II (DNA transposons)	TIR	Tc1/mariner	Dici2	DICA4_D	DICA4_D11342	1039281..1043446	4166	full-length
Class II (DNA transposons)	TIR	Tc1/mariner	Dici1	DICA4_D	DICA4_D14378	1310523..1314552	4030	full-length
Class II (DNA transposons)	TIR	Tc1/mariner	Dici2	DICA4_D	DICA4_D15192	complement(1409322..1413486)	4165	full-length
Class II (DNA transposons)	TIR	Tc1/mariner	Dici2	DICA4_D	DICA4_D19548	complement(1882915..1887081)	4167	full-length
Class II (DNA transposons)	TIR	Tc1/mariner	Dici2	DICA4_D	DICA4_D22562	2200574..2204738	4165	full-length
Class II (DNA transposons)	TIR	Tc1/mariner	Dici2	DICA4_D	DICA4_D31054	2958181..2962345	4165	full-length, ORF1 pseudo
Class II (DNA transposons)	TIR	Tc1/mariner	Dici2	DICA4_D	DICA4_D34266	3242299..3246466	4168	full-length
Class II (DNA transposons)	TIR	Tc1/mariner	Dici2	DICA4_E	DICA4_E02058	208002..212165	4164	full-length, ORF2 pseudo
Class II (DNA transposons)	TIR	Tc1/mariner	Dici2	DICA4_E	DICA4_E04104	408022..412186	4165	full-length
Class II (DNA transposons)	TIR	Tc1/mariner	Dici2	DICA4_E	DICA4_E05380	529275..533436	4162	full-length
Class II (DNA transposons)	TIR	Tc1/mariner	Dici2	DICA4_E	DICA4_E08394	821005..825169	4165	full-length
Class II (DNA transposons)	TIR	Tc1/mariner	Dici2	DICA4_E	DICA4_E09494	complement(956184..960347)	4164	full-length, ORF3, start change, 4 aa shorter
Class II (DNA transposons)	TIR	Tc1/mariner	Dici2	DICA4_E	DICA4_E09604	970001..974165	4165	full-length, ORF3, start change, 4 aa shorter
Class II (DNA transposons)	TIR	Tc1/mariner	Dici2	DICA4_E	DICA4_E10264	1064332..1068497	4166	full-length
Class II (DNA transposons)	TIR	Tc1/mariner	Dici2	DICA4_E	DICA4_E10726	complement(1100453..1104618)	4166	full-length
Class II (DNA transposons)	TIR	Tc1/mariner	Dici2	DICA4_E	DICA4_E16556	1669325..1673489	4165	full-length
Class II (DNA transposons)	TIR	Tc1/mariner	Dici2	DICA4_E	DICA4_E18822	complement(1903137..1906990)	3854	partial, 3’-end missing
Class II (DNA transposons)	TIR	Tc1/mariner	Dici2	DICA4_E	DICA4_E21374	2199605..2203769	4165	full-length
Class II (DNA transposons)	TIR	Tc1/mariner	Dici2	DICA4_E	DICA4_E31362	3190579..3194740	4162	full-length
Class II (DNA transposons)	TIR	Tc1/mariner	Dici2	DICA4_F	DICA4_F00188	9766..13930	4165	full-length
Class II (DNA transposons)	TIR	Tc1/mariner	Dici2	DICA4_F	DICA4_F00914	complement(75496..79661)	4166	full-length
Class II (DNA transposons)	TIR	Tc1/mariner	Dici2	DICA4_F	DICA4_F01860	complement(176006..180170)	4165	full-length, ORF1 pseudo
Class II (DNA transposons)	TIR	Tc1/mariner	Dici2	DICA4_F	DICA4_F02036	complement(191279..195444)	4166	full-length, ORF1 pseudo
Class II (DNA transposons)	TIR	Tc1/mariner	Dici2	DICA4_F	DICA4_F02300	complement(221952..226118)	4167	full-length
Class II (DNA transposons)	TIR	Tc1/mariner	Dici2	DICA4_F	DICA4_F02960	complement(293048..297213)	4166	full-length
Class II (DNA transposons)	TIR	Tc1/mariner	Dici2	DICA4_F	DICA4_F03444	complement(348232..352396)	4165	full-length
Class II (DNA transposons)	TIR	Tc1/mariner	Dici2	DICA4_F	DICA4_F04852	complement(488568..492734)	4167	full-length
Class II (DNA transposons)	TIR	Tc1/mariner	Dici2	DICA4_F	DICA4_F08526	complement(792987..797152)	4166	full-length
Class II (DNA transposons)	TIR	Tc1/mariner	Dici2	DICA4_F	DICA4_F09472	complement(888454..892619)	4166	full-length
Class II (DNA transposons)	TIR	Tc1/mariner	Dici2	DICA4_F	DICA4_F10198	complement(954163..958327)	4165	full-length
Class II (DNA transposons)	TIR	MITE	Dici1	DICA4_F	DICA4_F13685	1270037..1271089	1053	MITE of Tc1/mariner element
Class II (DNA transposons)	TIR	Tc1/mariner	Dici2	DICA4_F	DICA4_F14290	complement(1309569..1313733)	4165	full-length, ORF3 pseudo
Class II (DNA transposons)	TIR	Tc1/mariner	Dici2	DICA4_F	DICA4_F15038	1374632..1378799	4168	full-length, ORF3 pseudo
Class II (DNA transposons)	TIR	Tc1/mariner	Dici2	DICA4_F	DICA4_F20604	1800591..1804758	4168	full-length
Class II (DNA transposons)	TIR	Tc1/mariner	Dici2	DICA4_F	DICA4_F22826	2009744..2013910	4167	full-length
Class II (DNA transposons)	TIR	Tc1/mariner	Dici2	DICA4_F	DICA4_F23882	complement(2114098..2118252)	4155	full-length
Class II (DNA transposons)	TIR	Tc1/mariner	Dici2	DICA4_F	DICA4_F30966	complement(2781567..2785731)	4165	full-length
Class II (DNA transposons)	TIR	Tc1/mariner	Dici2	DICA4_F	DICA4_F32880	complement(2964829..2968994)	4166	full-length
Class II (DNA transposons)	TIR	Tc1/mariner	Dici2	DICA4_F	DICA4_F34354	3094684..3098844	4161	full-length
