## Supplementary Table 7 for "*Dici*: a novel DNA transposon reshaping the genome of the opportunistic yeast *Diutina catenulata*"

### Sheet: 43B2s-11
Supplementary Table 7: synteny blocks observed between the genomes of D. catenulata strains CBS 565 and 43B2s-11
Number of synteny blocks: 22										Number of synteny blocks: 22
Number of synteny block breaks: 16										Number of synteny block breaks: 16
Number of synteny block breaks at Dici element: 12										Number of synteny block breaks at Dici element: 2
Synteny blocks in CBS 565 genome										Synteny blocks in 43B2s-11 genome
Chr	LeftLocus	LocusStart	Start	LocusEnd	End	RightLocus	nbGene	ChrBreak	Cause	Chr	LeftLocus	LocusStart	Start	LocusEnd	End	RightLocus	nbGene	ChrBreak	Cause
A	rRNA+tRNA	DICA0_A00408	39731	DICA0_A11628	1163664	rRNA+tRNA	472			A	telo+tRNA	DICA1_A00122	2269	DICA1_A11232	1131511	tRNA+rRNA	474
B	telo+tRNA	DICA0_B00122	3653	DICA0_B10000	972711	Dici1	396	x	Dici	D	telo+tRNA	DICA1_D00122	3486	DICA1_D09604	941002	DICA1_D09626	398	x
B	Dici1	DICA0_B10066	977463	DICA0_B13960	1401814	telo	167			E	DICA1_E27622	DICA1_E27644	2591722	DICA1_E31428	3007539	telo	163
C	Ty+CDS	DICA0_C00166	13629	DICA0_C15456	1401725	rRNA	641			B	relic Ty+CDS	DICA1_B00166	11286	DICA1_B15280	1379869	rRNA	641
D	telo+tRNA	DICA0_D00122	2336	DICA0_D10308	967253	DICA0_D10330	407	x		F	telo+tRNA	DICA1_F00122	2710	DICA1_F10154	951365	CDS+Dici2	405	x	Dici
D	DICA0_D10330	DICA0_D10352	969743	DICA0_D26896	2595815	2 tRNA+rRNA	694			E	2 tRNA+rRNA	DICA1_E00518	28549	DICA1_E16688	1629203	DICA1_E16710	692	x
E	telo+CDS	DICA0_E00122	4563	DICA0_E07118	733024	Dici1	298	x	Dici	D	DICA1_D14488	DICA1_D14510	1449805	DICA1_D21616	2193862	DICA1_D21638	299
E	Dici1	DICA0_E07184	738554	DICA0_E09164	947328	DICA0_E09186	87	x		E	DICA1_E25576	DICA1_E25598	2374670	DICA1_E27622	2590284	DICA1_E27644	89	x
E	DICA0_E09164	DICA0_E09186	949295	DICA0_E10198	1055513	Dici1	44	x	Dici	C	DICA1_C03840	DICA1_C03862	388153	DICA1_C04830	489346	DICA1_C04852	40	x
E	Dici1	DICA0_E10308	1067460	DICA0_E10660	1099395	DICA0_E10682	15	x		C	DICA1_C03488	DICA1_C03510	357278	DICA1_C03840	386376	DICA1_C03862	14	x
E	DICA0_E10660	DICA0_E10682	1100352	DICA0_E19790	1862825	DICA0_E19812	389	x		E	DICA1_E16688	DICA1_E16710	1632980	DICA1_E25576	2373528	DICA1_E25598	388	x
E	DICA0_E19790	DICA0_E19812	1869009	DICA0_E31692	3015713	Dici1	510	x	Dici	F	Dici2	DICA1_F10242	960365	DICA1_F21946	2096456	DICA1_F21968	510	x
E	Dici1	DICA0_E31846	3028526	DICA0_E35894	3438210	Dici1	180	x	Dici	D	DICA1_D09604	DICA1_D09626	941851	DICA1_D13608	1349266	DICA1_D13630	179	x
E	Dici1	DICA0_E35960	3444525	DICA0_E36136	3464936	Dici1	9	x	Dici	D	DICA1_D13608	DICA1_D13630	1351118	DICA1_D13806	1371521	DICA1_D13828	9	x
E	Dici1	DICA0_E36202	3469598	DICA0_E36928	3551902	Dici1	32	x	Dici	D	DICA1_D13806	DICA1_D13828	1372580	DICA1_D14488	1448890	DICA1_D14510	31	x
E	Dici1	DICA0_E37038	3561418	DICA0_E40558	3916161	2 CDS+telo	145			C	telo+solo LTR	DICA1_C00122	2293	DICA1_C03488	355051	DICA1_C03510	143	x
F	Dici1+tRNA	DICA0_F00254	14625	DICA0_F04852	403447	Dici1	189	x	Dici	F	DICA1_F40580	DICA1_F40602	3820173	DICA1_F44958	4187242	2 tRNA+telo	188
F	Dici1	DICA0_F05600	463721	DICA0_F17810	1829443	Dici1	506	x	Dici	C	DICA1_C04830	DICA1_C04852	491656	DICA1_C16622	1798813	Dici2	500	x	Dici
F	Dici1	DICA0_F17876	1834766	DICA0_F32594	3197449	Dici1	631	x	Dici	F	DICA1_F21946	DICA1_F21968	2097914	DICA1_F36598	3449188	DICA1_F36620	633	x
F	Dici1	DICA0_F32660	3202267	DICA0_F33276	3250855	Dici1	29	x	Dici	F	DICA1_F39942	DICA1_F39964	3770155	DICA1_F40580	3818705	DICA1_F40602	29	x
F	Dici1	DICA0_F36840	3591109	DICA0_F40228	3915609	Dici1	140	x	Dici	F	DICA1_F36598	DICA1_F36620	3450251	DICA1_F39942	3767490	DICA1_F39964	141	x
F	Dici1	DICA0_F40316	3921672	DICA0_F42758	4137992	tRNA+CDS+telo	108			C	Dici2	DICA1_C16688	1804535	DICA1_C19218	2029166	tRNA+CDS+telo	107

### Sheet: CLIB 1179
Supplementary Table 7: synteny blocks observed between the genomes of D. catenulata strains CBS 565 and CLIB 1179
Number of synteny blocks: 24										Number of synteny blocks: 24
Number of synteny block breaks: 18										Number of synteny block breaks: 18
Number of synteny block breaks at Dici element: 13										Number of synteny block breaks at Dici element: 0
Synteny blocks in CBS 565 genome										Synteny blocks in CLIB 1179 genome
Chr	LeftLocus	LocusStart	Start	LocusEnd	End	RightLocus	nbGene	ChrBreak	Cause	Chr	LeftLocus	LocusStart	Start	LocusEnd	End	RightLocus	nbGene	ChrBreak	Cause
A	rRNA	DICA0_A00320	24395	DICA0_A11628	1163664	2tRNA+rRNA	474			A	rRNA	DICA2_A00496	38694	DICA2_A11584	1167147	2tRNA+rRNA	476
B	telo+tRNA	DICA0_B00122	3653	DICA0_B10000	972711	Dici1	396	x	Dici	D	DICA2_D14620	DICA2_D14642	1426546	DICA2_D24102	2362653	tRNA+telo	398
B	Dici1	DICA0_B10066	977463	DICA0_B13960	1401814	telo	167			C	DICA2_C17392	DICA2_C17414	1861603	DICA2_C21220	2278374	telo	164
C	telo+relic Ty	DICA0_C00144	3801	DICA0_C15456	1401725	rRNA	642			B	rRNA	DICA2_B00606	39386	DICA2_B15610	1408166	telo	642
D	telo+tRNA	DICA0_D00122	2336	DICA0_D10308	967253	DICA0_D10330	407	x		F	DICA2_F28942	DICA2_F28964	2678331	DICA2_F38798	3609223	tRNA+telo	408
D	DICA0_D10308	DICA0_D10352	969743	DICA0_D26896	2595815	2tRNA+rRNA	694			E	2tRNA+rRNA	DICA2_E00628	37765	DICA2_E16688	1617806	DICA2_E16710	694	x
E	telo+CDS	DICA0_E00122	4563	DICA0_E02454	229173	Dici1	102	x	Dici	E	DICA2_E30196	DICA2_E30218	2882471	DICA2_E32550	3107016	DICA2_E32572	103
E	Dici1	DICA0_E02520	236931	DICA0_E07118	733024	Dici1	196	x	Dici	D	DICA2_D05116	DICA2_D05138	423115	DICA2_D09758	923244	DICA2_D09780	196	x
E	Dici1	DICA0_E07184	738554	DICA0_E10198	1055513	Dici1	131	x	Dici	C	DICA2_C14400	DICA2_C14422	1548361	DICA2_C17392	1860165	DICA2_C17414	128	x
E	Dici1	DICA0_E10308	1067460	DICA0_E19790	1862825	DICA0_E19812	404	x		F	DICA2_F03444	DICA2_F03466	349343	DICA2_F12662	1121181	DICA2_F12684	403	x
E	DICA0_E19790	DICA0_E19812	1869009	DICA0_E31692	3015713	Dici1	510	x	Dici	F	DICA2_F17238	DICA2_F17260	1540261	DICA2_F28920	2673322	DICA2_F28942	509	x
E	Dici1	DICA0_E31846	3028526	DICA0_E35894	3438210	Dici1	180	x	Dici	D	DICA2_D10638	DICA2_D10660	1023988	DICA2_D14620	1425664	DICA2_D14642	180	x
E	Dici1	DICA0_E35960	3444525	DICA0_E36136	3464936	Dici1	9	x	Dici	D	DICA2_D10440	DICA2_D10462	1001723	DICA2_D10638	1022136	DICA2_D10660	9	x
E	Dici1	DICA0_E36202	3469598	DICA0_E36928	3551902	Dici1	32	x	Dici	D	DICA2_D09758	DICA2_D09780	924152	DICA2_D10440	1000664	DICA2_D10462	31	x
E	Dici1	DICA0_E37038	3561418	DICA0_E40558	3916161	DICA0_E40580	145			F	telo+CDS	DICA2_F00122	2618	DICA2_F03444	347352	DICA2_F03466	142	x
F	Dici1+tRNA	DICA0_F00254	14625	DICA0_F04852	403447	Dici1	189	x	Dici	D	telo+tRNA	DICA2_D00122	2021	DICA2_D04522	373499	DICA2_D04544	188	x
F	Dici1	DICA0_F05600	463721	DICA0_F17810	1829443	Dici1	506	x	Dici	C	DICA2_C02608	DICA2_C02630	227194	DICA2_C14400	1546044	DICA2_C14422	509	x
F	Dici1	DICA0_F17876	1834766	DICA0_F20142	2025150	DICA0_F20164	96	x		F	DICA2_F14994	DICA2_F15016	1353237	DICA2_F17238	1538803	DICA2_F17260	96	x
F	DICA0_F20142	DICA0_F20164	2025393	DICA0_F32594	3197449	Dici1	535	x	Dici	E	DICA2_E17744	DICA2_E17766	1713511	DICA2_E30196	2881346	DICA2_E30218	538	x
F	Dici1	DICA0_F32660	3202267	DICA0_F33232	3247019	DICA0_F33254	27	x		D	DICA2_D04522	DICA2_D04544	374967	DICA2_D05116	419724	DICA2_D05138	27	x
F	DICA0_F33232	DICA0_F33254	3247703	DICA0_F33276	3250855	Dici1	2	x	Dici	F	DICA2_F14950	DICA2_F14972	1349950	DICA2_F14994	1353102	DICA2_F15016	2	x
F	Dici1	DICA0_F36840	3591109	DICA0_F37874	3681996	DICA0_F37896	44	x		E	DICA2_E16688	DICA2_E16710	1621492	DICA2_E17744	1712448	DICA2_E17766	45	x
F	DICA0_F37874	DICA0_F37896	3682796	DICA0_F40228	3915609	Dici1	96	x	Dici	F	DICA2_F12662	DICA2_F12684	1122048	DICA2_F14950	1347287	DICA2_F14972	96	x
F	Dici1	DICA0_F40316	3921672	DICA0_F42758	4137992	tRNA+CDS+telo	108			C	telo+CDS+tRNA	DICA2_C00144	6846	DICA2_C02608	225665	DICA2_C02630	109	x

### Sheet: 25B2s-01
Supplementary Table 7: synteny blocks observed between the genomes of D. catenulata strains CBS 565 and 25B2s-01
Number of synteny blocks: 29										Number of synteny blocks: 29
Number of synteny block breaks: 23										Number of synteny block breaks: 23
Number of synteny block breaks at Dici element: 12										Number of synteny block breaks at Dici element: 1
Synteny blocks in CBS 565 genome										Synteny blocks in 25B2s-01 genome
Chr	LeftLocus	LocusStart	Start	LocusEnd	End	RightLocus	nbGene	ChrBreak	Cause	Chr	LeftLocus	LocusStart	Start	LocusEnd	End	RightLocus	nbGene	ChrBreak	Cause
A	rRNA+2CDS+2tRNA	DICA0_A00408	39731	DICA0_A03950	414840	tRNA	143	x		A	telo	DICA3_A00100	1718	DICA3_A03466	361399	tRNA+CDS	142	x
A	tRNA	DICA0_A03994	415522	DICA0_A11628	1163664	2tRNA+rRNA	329			E	rRNA+2tRNA	DICA3_E00430	25054	DICA3_E08152	788391	DICA3_E08174	325	x
B	telo+tRNA	DICA0_B00122	3653	DICA0_B10000	972711	Dici1	396	x	Dici	C	DICA3_C12134	DICA3_C12156	1168437	DICA3_C21726	2108653	tRNA+telo	398
B	Dici1	DICA0_B10066	977463	DICA0_B13960	1401814	telo	167			F	DICA3_F36158	DICA3_F36180	3581428	DICA3_F39876	3980837	telo	158
C	telo+CDS+relic Ty+CDS	DICA0_C00166	13629	DICA0_C15456	1401725	rRNA	641			B	rRNA	DICA3_B00430	24863	DICA3_B15698	1403598	Dici2 (+telo)	637
D	telo+tRNA	DICA0_D00122	2336	DICA0_D00672	48586	DICA0_D00694	22	x		C	telo+tRNA	DICA3_C00122	2297	DICA3_C00672	48655	DICA3_C00694	22	x
D	DICA0_D00694	DICA0_D00716	57805	DICA0_D01178	111197	DICA0_D01200	18	x		D	DICA3_D11034	DICA3_D11056	1004792	DICA3_D11496	1051993	DICA3_D11518	15	x
D	DICA0_D01178	DICA0_D01200	113013	DICA0_D10308	967253	DICA0_D10330	367	x		C	DICA3_C00672	DICA3_C00694	49749	DICA3_C09582	894476	DICA3_C09604	366	x
D	DICA0_D10330	DICA0_D10352	969743	DICA0_D18690	1847831	DICA0_D18712	350	x		E	DICA3_E08152	DICA3_E08174	789350	DICA3_E16512	1674985	DICA3_E16534	352	x
D	DICA0_D18690	DICA0_D18712	1848977	DICA0_D26896	2595815	2tRNA+rRNA	344			A	DICA3_A03510	DICA3_A03532	363397	DICA3_A11408	1082872	2tRNA+solo+rRNA	345
E	telo+CDS	DICA0_E00122	4563	DICA0_E07118	733024	Dici1	298	x	Dici	D	DICA3_D19482	DICA3_D19504	1848488	DICA3_D26434	2572086	DICA3_D26456 (+telo)	295
E	Dici1	DICA0_E07184	738554	DICA0_E10198	1055513	Dici1	131	x	Dici	F	DICA3_F33100	DICA3_F33122	3263790	DICA3_F36158	3579990	DICA3_F36180	128	x
E	Dici1	DICA0_E10308	1067460	DICA0_E19790	1862825	DICA0_E19812	404	x		E	DICA3_E16512	DICA3_E16534	1678759	DICA3_E25840	2456922	DICA3_E25862	401	x
E	DICA0_E19790	DICA0_E19812	1869009	DICA0_E20406	1945163	DICA0_E20428	27	x		C	DICA3_C09582	DICA3_C09626	899562	DICA3_C10220	978086	DICA3_C10242	27	x
E	DICA0_E20428	DICA0_E20450	1947991	DICA0_E25400	2419848	DICA0_E25422	211	x		D	DICA3_D11496	DICA3_D11518	1053435	DICA3_D16468	1529097	DICA3_D16490	207	x
E	DICA0_E25400	DICA0_E25422	2420301	DICA0_E31692	3015713	Dici1	271	x	Dici	D	DICA3_D04742	DICA3_D04764	400631	DICA3_D11012	995834	DICA3_D11034	267	x
E	Dici1	DICA0_E31846	3028526	DICA0_E33804	3223192	DICA0_E33826	86	x		C	DICA3_C10242	DICA3_C10264	980890	DICA3_C12134	1167587	DICA3_C12156	86	x
E	DICA0_E33804	DICA0_E33826	3225033	DICA0_E35894	3438210	Dici1	94	x	Dici	D	DICA3_D16468	DICA3_D16490	1530971	DICA3_D18558	1743885	DICA3_D18580	94	x
E	Dici1	DICA0_E35960	3444525	DICA0_E36136	3464936	Dici1	9	x	Dici	D	DICA3_D18558	DICA3_D18580	1745737	DICA3_D18756	1766152	Dici2	9	x	Dici
E	Dici1	DICA0_E36202	3469598	DICA0_E36928	3551902	Dici1	32	x	Dici	D	Dici2	DICA3_D18822	1771382	DICA3_D19482	1847579	DICA3_D19504	30	x
E	Dici1	DICA0_E37038	3561418	DICA0_E40558	3916161	2CDS+telo	145			E	DICA3_E25840	DICA3_E25862	2459388	DICA3_E29294	2812409	telo	140
F	Dici1+tRNA	DICA0_F00254	14625	DICA0_F04852	403447	Dici1	189	x	Dici	F	telo+2tRNA	DICA3_F00144	4851	DICA3_F04808	396887	DICA3_F04830	197	x
F	Dici1	DICA0_F05600	463721	DICA0_F05688	472454	DICA0_F05710	5	x		D	DICA3_D02586	DICA3_D02608	222843	DICA3_D02696	231563	DICA3_D02718	5	x
F	DICA0_F05688	DICA0_F05710	473368	DICA0_F17810	1829443	Dici1	501	x	Dici	F	DICA3_F21484	DICA3_F21506	1957643	DICA3_F33100	3261473	DICA3_F33122	492	x
F	Dici1	DICA0_F17876	1834766	DICA0_F19922	2005875	DICA0_F19944	86	x		D	DICA3_D02696	DICA3_D02718	231956	DICA3_D04742	399173	DICA3_D04764	84	x
F	DICA0_F19922	DICA0_F19944	2006254	DICA0_F32594	3197449	Dici1	545	x	Dici	F	DICA3_F08790	DICA3_F08812	768116	DICA3_F21484	1956751	DICA3_F21506	541	x
F	Dici1	DICA0_F32660	3202267	DICA0_F33276	3250855	Dici1	29	x	Dici	F	DICA3_F04808	DICA3_F04830	398355	DICA3_F05446	446940	DICA3_F05468	29	x
F	Dici1	DICA0_F36840	3591109	DICA0_F40228	3915609	Dici1	140	x	Dici	F	DICA3_F05446	DICA3_F05468	449602	DICA3_F08790	767067	DICA3_F08812	140	x
F	Dici1	DICA0_F40316	3921672	DICA0_F42758	4137992	tRNA+CDS+telo	108			D	telo+CDS+tRNA	DICA3_D00144	5042	DICA3_D02586	221289	DICA3_D02608	108	x

### Sheet: 1F1c-01
Supplementary Table 7: synteny blocks observed between the genomes of D. catenulata strains CBS 565 and 1F1c-01
Number of synteny blocks: 66										Number of synteny blocks: 66
Number of synteny block breaks: 60										Number of synteny block breaks: 60
Number of synteny block breaks at Dici element: 14										Number of synteny block breaks at Dici element: 12
Synteny blocks in CBS 565 genome										Synteny blocks in 1F1c-01 genome
Chr	LeftLocus	LocusStart	Start	LocusEnd	End	RightLocus	nbGene	ChrBreak	Cause	Chr	LeftLocus	LocusStart	Start	LocusEnd	End	RightLocus	nbGene	ChrBreak	Cause
A	(telo) tRNA	DICA0_A00474	42816	DICA0_A04038	422717	DICA0_A04060	145	x		B	telo+2tRNA	DICA4_B00144	3141	DICA4_B03554	370613	DICA4_B03576	142	x
A	DICA0_A04038	DICA0_A04060	423282	DICA0_A05094	541250	DICA0_A05116	46	x		B	DICA4_B04192	DICA4_B04214	455343	DICA4_B05248	573687	DICA4_B05270	43	x
A	DICA0_A05094	DICA0_A05116	542529	DICA0_A05138	551441	DICA0_A05160	2	x		A	DICA4_A06788	DICA4_A06810	590503	DICA4_A06832	599499	DICA4_A06854	2	x
A	DICA4_A06788	DICA0_A05160	552939	DICA0_A05820	635927	DICA0_A05842	29	x		B	DICA4_B03554	DICA4_B03576	371123	DICA4_B04192	453671	DICA4_B04214	29	x
A	DICA0_A05820	DICA0_A05842	636382	DICA0_A06920	742046	DICA0_A06942	50	x		A	DICA4_A05644	DICA4_A05666	480481	DICA4_A06788	590187	DICA4_A06810	48	x
A	DICA0_A06942	DICA0_A06964	743645	DICA0_A07558	795954	DICA0_A07580	28	x		A	MITE	DICA4_A04478	372519	DICA4_A05072	424814	DICA4_A05094	28	x
A	DICA0_A07558	DICA0_A07602	799316	DICA0_A07712	810732	solo	6	x		A	solo	DICA4_A05534	466537	DICA4_A05644	477928	DICA4_A05666	6	x
A	solo	DICA0_A07756	825514	DICA0_A07910	840804	tRNA+DICA0_A07954	8	x		A	DICA4_A05248	DICA4_A05270	444517	DICA4_A05424	459769	2 solo	8	x	solo
A	DICA0_A07954	DICA0_A07976	843266	DICA0_A11628	1163664	2tRNA+rRNA	154			A	rRNA+solo+2tRNA	DICA4_A00496	28625	DICA4_A04214	353590	relic Ty	156	x	Ty
B	telo+tRNA	DICA0_B00122	3653	DICA0_B07448	741616	DICA0_B07470	292	x		B	DICA4_B05270	DICA4_B05292	577838	DICA4_B12332	1293336	Dici2	288	x	Dici
B	DICA0_B07470	DICA0_B07492	745456	DICA0_B07558	753379	DICA0_B07580	4	x		F	DICA4_F03334	DICA4_F03356	339743	DICA4_F03422	347693	Dici2	4	x	Dici
B	DICA0_B07558	DICA0_B07580	755148	DICA0_B10000	972711	Dici1	100	x	Dici	E	DICA4_E11430	DICA4_E11474	1197420	DICA4_E13828	1408303	DICA4_E13850	99	x
B	Dici1	DICA0_B10066	977463	DICA0_B10902	1050967	DICA0_B10924	38	x		E	DICA4_E24740	DICA4_E24762	2568454	DICA4_E25598	2642101	DICA4_E25620	37	x
B	DICA0_B10902	DICA0_B10924	1052145	DICA0_B12024	1178673	Dici1	49	x	Dici	E	DICA4_E00892	DICA4_E00914	86764	DICA4_E02036	207084	Dici2	48	x	Dici
B	Dici1	DICA0_B12090	1184241	DICA0_B13960	1401814	telo	80			E	DICA4_E28964	DICA4_E28986	2941633	DICA4_E30746	3139807	DICA4_E30768	74	x
C	telo+CDS+relic Ty+CDS	DICA0_C00166	13629	DICA0_C11232	1019129	DICA0_C11254	467	x		F	DICA4_F27468	DICA4_F27490	2466145	DICA4_F38446	3446528	CDS+telo	461
C	DICA0_C11232	DICA0_C11254	1020238	DICA0_C14620	1317154	DICA0_C14642	141	x		E	DICA4_E25598	DICA4_E25620	2642370	DICA4_E28942	2938184	DICA4_E28964	139	x
C	DICA0_C14642	DICA0_C14664	1325306	DICA0_C15456	1401725	rRNA	33			E	telo	DICA4_E00100	3359	DICA4_E00848	77271	DICA4_E00870	32	x
D	telo+tRNA+CDS+2tRNA	DICA0_D00188	4922	DICA0_D02300	223686	DICA0_D02322	87	x		D	DICA4_D33584	DICA4_D33606	3169689	DICA4_D35630	3382607	2tRNA+telo	84
D	DICA0_D02300	DICA0_D02322	225426	DICA0_D03620	360326	DICA0_D03642	47	x		E	Dici2	DICA4_E02102	214118	DICA4_E03334	343782	DICA4_E03356	49	x
D	DICA0_D03620	DICA0_D03642	361466	DICA0_D09560	888983	DICA0_D09582	243	x		D	DICA4_D20890	DICA4_D20912	2050083	DICA4_D26764	2572392	DICA4_D26786	244	x
D	DICA0_D09582	DICA0_D09604	894799	DICA0_D09978	923412	DICA0_D10000	14	x		E	DICA4_E30746	DICA4_E30768	3140910	DICA4_E31164	3169849	DICA4_E31186	14	x
D	DICA0_D09978	DICA0_D10000	923516	DICA0_D10088	935243	DICA0_D10110	4	x		B	DICA4_B13806	DICA4_B13828	1458953	DICA4_B13916	1470690	DICA4_B13938 (telo)	5
D	DICA0_D10088	DICA0_D10110	937530	DICA0_D10308	967253	DICA0_D10330	10	x		D	DICA4_D15808	DICA4_D15830	1487387	DICA4_D16050	1517217	DICA4_D16072	11	x
D	DICA0_D10308	DICA0_D10352	969743	DICA0_D14862	1415181	DICA0_D14884	190	x		F	DICA4_F22760+misc	DICA4_F22804	2007077	DICA4_F27468	2463513	DICA4_F27490	189	x
D	DICA0_D14862	DICA0_D14884	1417110	DICA0_D19086	1878297	DICA0_D19108	178	x		E	DICA4_E06370	DICA4_E06392	632021	DICA4_E10704	1100374	Dici2	177	x	Dici
D	DICA0_D19086	DICA0_D19108	1879953	DICA0_D19482	1918619	DICA0_D19504	16	x		F	Dici2	DICA4_F03488	353974	DICA4_F03862	392769	DICA4_F03884	16	x
D	DICA0_D19482	DICA0_D19504	1920813	DICA0_D22980	2267578	DICA0_D23002	144	x		D	DICA4_D05248	DICA4_D05270	433457	DICA4_D08702	771682	DICA4_D08724	143	x
D	DICA0_D22980	DICA0_D23002	2268317	DICA0_D26896	2595815	2tRNA+rRNA	166			D	rRNA+solo+2tRNA	DICA4_D00364	17189	DICA4_D04082	329485	DICA4_D04104	164	x
E	telo+CDS	DICA0_E00122	4563	DICA0_E02454	229173	Dici1	102	x	Dici	C	(telo) DICA4_C00210	DICA4_C00232	8175	DICA4_C02586	233193	DICA4_C02608	103	x
E	Dici1	DICA0_E02520	236931	DICA0_E02542	242588	DICA0_E02564	2	x		C	Dici2	DICA4_C06304	640886	DICA4_C06326	646598	Dici2	2	x	Dici
E	DICA0_E02542	DICA0_E02564	245180	DICA0_E06194	643463	DICA0_E06216	160	x		C	DICA4_C02586	DICA4_C02608	235396	DICA4_C06238	635435	Dici2	159	x	Dici
E	DICA0_E06194	DICA0_E06216	644378	DICA0_E07118	733024	Dici1	34	x	Dici	C	Dici2	DICA4_C06392	654416	DICA4_C07272	742476	DICA4_C07294	34	x
E	Dici1	DICA0_E07184	738554	DICA0_E10198	1055513	Dici1	131	x	Dici	E	DICA4_E21748	DICA4_E21770	2255291	DICA4_E24740	2567016	DICA4_E24762	125	x
E	Dici1	DICA0_E10308	1067460	DICA0_E10484	1084707	DICA0_E10506	9	x		E	DICA4_E18250	DICA4_E18272	1856548	DICA4_E18448	1873554	DICA4_E18470	9	x
E	DICA0_E10484	DICA0_E10528	1086282	DICA0_E11562	1189549	DICA0_E11584	45	x		C	DICA4_C07800	DICA4_C07822	802931	DICA4_C08856	904194	DICA4_C08878	43	x
E	DICA0_E11584	DICA0_E11606	1194569	DICA0_E19790	1862825	DICA0_E19812	348	x		F	DICA4_F14664	DICA4_F14686	1347139	DICA4_F22760	2003288	misc+DICA4_F22804	345	x
E	DICA0_E19790	DICA0_E19812	1869009	DICA0_E23750	2259040	DICA0_E23772	167	x		D	DICA4_D11738	DICA4_D11760	1086453	DICA4_D15764	1482527	DICA4_D15786	167	x
E	DICA0_E23750	DICA0_E23772	2260913	DICA0_E25576	2428488	DICA0_E25598	80	x		E	DICA4_E04478	DICA4_E04500	457506	DICA4_E06348	629163	DICA4_E06370	80	x
E	DICA0_E25598	DICA0_E25620	2431500	DICA0_E31362	2982759	DICA0_E31384	247	x		C	DICA4_C08878	DICA4_C08900	909335	DICA4_C14554	1454482	DICA4_C14576	245	x
E	DICA0_E31362	DICA0_E31384	2983829	DICA0_E31692	3015713	Dici1	15	x	Dici	F	Dici2	DICA4_F14334	1314323	DICA4_F14642	1346185	DICA4_F14664	15	x
E	Dici1+DICA0_E31846	DICA0_E31868	3031606	DICA0_E35894	3438210	Dici1	179	x	Dici	E	DICA4_E13850	DICA4_E13872	1412214	DICA4_E17854	1815086	DICA4_E17876	178	x
E	Dici1	DICA0_E35960	3444525	DICA0_E36136	3464936	Dici1	9	x	Dici	E	DICA4_E17854	DICA4_E17876	1816938	DICA4_E18052	1837348	DICA4_E18074	9	x
E	Dici1	DICA0_E36202	3469598	DICA0_E36356	3485508	DICA0_E36378	8	x		E	DICA4_E18052	DICA4_E18074	1838407	DICA4_E18228	1854319	DICA4_E18250	8	x
E	DICA0_E36356	DICA0_E36378	3486928	DICA0_E36928	3551902	Dici1	24	x	Dici	C	DICA4_C07250	DICA4_C07294	743406	DICA4_C07778	802179	DICA4_C07800	23	x
E	Dici1	DICA0_E37038	3561418	DICA0_E37390	3589233	DICA0_E37412	14	x		E	DICA4_E18448	DICA4_E18470	1875564	DICA4_E18800	1902827	Dici2	15	x	Dici
E	DICA0_E37390	DICA0_E37412	3590068	DICA0_E38490	3707826	DICA0_E38512	43	x		F	Dici2	DICA4_F02344	226668	DICA4_F03334	338370	DICA4_F03356	42	x
E	DICA0_E38490	DICA0_E38512	3708695	DICA0_E38710	3733949	DICA0_E38732	10	x		F	Dici2	DICA4_F02080	195761	DICA4_F02278	221057	Dici2	10	x	Dici
E	DICA0_E38710	DICA0_E38732	3734887	DICA0_E40558	3916161	2CDS+telo	78			F	telo	DICA4_F00100	1054	DICA4_F02014	191236	Dici2	76	x	Dici
F	(telo) DICA0_F00254	DICA0_F00276	15439	DICA0_F01244	108421	DICA0_F01266	39	x		C	DICA4_C14554	DICA4_C14576	1455587	DICA4_C15390	1534803	CDS+2tRNA+telo	34
F	DICA0_F01244	DICA0_F01266	109052	DICA0_F04852	403447	Dici1	149	x	Dici	D	DICA4_D30020	DICA4_D30042	2879112	DICA4_D33584	3169183	DICA4_D33606	147	x
F	Dici1	DICA0_F05600	463721	DICA0_F05710	475314	DICA0_F05732	6	x		E	DICA4_E31164	DICA4_E31186	3171557	DICA4_E31296	3183140	DICA4_E31318	6	x
F	DICA0_F05710	DICA0_F05732	476934	DICA0_F10638	1007421	DICA0_F10660	205	x		D	DICA4_D16116	DICA4_D16138	1531782	DICA4_D20868	2044371	DICA4_D20890	200	x
F	DICA0_F10770	DICA0_F10792	1053758	DICA0_F12222	1200411	DICA0_F12244	61	x		B	Dici2	DICA4_B12398	1298111	DICA4_B13784	1440962	DICA4_B13806	62	x
F	DICA0_F12222	DICA0_F12244	1201583	DICA0_F14840	1498777	DICA0_F14862	112	x		E	Dici2	DICA4_E18866	1907032	DICA4_E21352	2198590	Dici2	107	x	Dici
F	DICA0_F14840	DICA0_F14862	1498964	DICA0_F15544	1586973	tRNA+DICA0_F15588	28	x		E	Dici2+tRNA	DICA4_E10792	1108782	DICA4_E11430	1196155	DICA4_E11474	28	x
F	DICA0_F15544+tRNA	DICA0_F15588	1591215	DICA0_F17370	1771545	DICA0_F17392	74	x		A	DICA4_A06832	DICA4_A06854	600086	DICA4_A08504	767947	Dici2 (+telo)	74
F	DICA0_F17370	DICA0_F17392	1772217	DICA0_F17810	1829443	Dici1	16	x	Dici	E	Dici2	DICA4_E21418	2203986	DICA4_E21748	2252968	DICA4_E21770	16	x
F	Dici1	DICA0_F17876	1834766	DICA0_F28150	2738340	DICA0_F28172	440	x		F	DICA4_F03862	DICA4_F03884	394416	DICA4_F14268	1308698	Dici2	438	x	Dici
F	DICA0_F28150	DICA0_F28194	2741183	DICA0_F29294	2839655	DICA0_F29316	49	x		D	DICA4_D04082	DICA4_D04104	331292	DICA4_D05226	430140	DICA4_D05248	49	x
F	DICA0_F29294	DICA0_F29316	2841434	DICA0_F32286	3154794	DICA0_F32308	129	x		D	DICA4_D08702	DICA4_D08724	772392	DICA4_D11738	1084337	DICA4_D11760	128	x
F	DICA0_F32286	DICA0_F32308	3159166	DICA0_F32594	3197449	Dici1	12	x	Dici	E	Dici2	DICA4_E04148	412899	DICA4_E04478	453575	DICA4_E04500	15	x
F	Dici1	DICA0_F32660	3202267	DICA0_F33276	3250855	Dici1	29	x	Dici	D	DICA4_D29382	DICA4_D29404	2829063	DICA4_D30020	2877644	DICA4_D30042	29	x
F	Dici1	DICA0_F36840	3591109	DICA0_F37544	3652612	DICA0_F37566	29	x		E	DICA4_E03356	DICA4_E03378	346466	DICA4_E04082	407642	Dici2	30	x	Dici
F	DICA0_F37566	DICA0_F37588	3655937	DICA0_F40228	3915609	Dici1	110	x	Dici	D	DICA4_D26786	DICA4_D26808	2574179	DICA4_D29382	2826396	DICA4_D29404	109	x
F	Dici1	DICA0_F40316	3921672	DICA0_F42758	4137992	tRNA+CDS+telo	108			E	DICA4_E31296	DICA4_E31318	3184690	DICA4_E33804	3405368	tRNA+telo	103
