## Supplementary Table 8 for "*Dici*: a novel DNA transposon reshaping the genome of the opportunistic yeast *Diutina catenulata*"

### Sheet: Dici transposons
Supplementary Table 8: Dici transposons detected in Fungi
Kingdom	Phylum	Class	Order	Family	Species	TE name	Domain	Family	Tns length (bp)	Tpase (aa)	Copy number (1)	Copy number (intact Tns)	TIR size (bp)	TIR identity	TIR (5 bp)	TSD	DB	Accession
Fungi	Ascomycota	Pichiomycetes	Serinales	Debaryomycetaceae	Candida margitis	FUN-CAMA-1	DD34E	Dici	1805	448	8	1	50	0.92	CAGTG/CAGTG	TA/TA	GenBank	NW_026261745.1:170087-168283
Fungi	Ascomycota	Pichiomycetes	Serinales	Debaryomycetaceae	Candida parapsilosis	FUN-CAPA-1	DD34E	Dici	1912	450	3	2	61	0.83	CAGTC/CAGTC	TA/TA	GenBank	NW_023503283.1:1314992-1313085
Fungi	Ascomycota	Pichiomycetes	Serinales	Debaryomycetaceae	Diutina catenulata	FUN-DICA-1	DD34E	Dici	4031	477	103	96	33	0.87	CAGTC/CAGTC	TA/TA	GenBank	OZ261070.1:230809-234839
Fungi	Ascomycota	Pichiomycetes	Serinales	Debaryomycetaceae	Diutina catenulata	FUN-DICA-2	DD34E	Dici	4165	473	2	2	8	1	CAGTC/CAGTC	TA/TA	GenBank	OZ261069.2:71566-75730
Fungi	Ascomycota	Saccharomycetes	Ascoideales	Saccharomycopsidaceae	Saccharomycopsis crataegensis	FUN-SACR-1	DD34E	Dici	2291	442	60	34	187	0.97	CAGTG/CAGTG	TA/TA	GenBank	NW_027043819.1:532086-534376
Fungi	Mucoromycota	Mucoromycetes	Mucorales	Choanephoraceae	Gilbertella persicaria	FUN-GIPE-1	DD34E	Dici	1758	460	11	7	164	0.99	TTGTA/TTGTA	TA/TA	GenBank	NW_026251973.1:88734-86978
Fungi	Mucoromycota	Mucoromycetes	Mucorales	Choanephoraceae	Gilbertella persicaria	FUN-GIPE-2	DD34E	Dici	1698	446	12	6	142	0.98	CAGTA/CAGTA	TA/TA	GenBank	NW_026251962.1:474961-473264
Fungi	Mucoromycota	Mucoromycetes	Mucorales	Mucoraceae	Cokeromyces recurvatus	FUN-CORE-1	DD34E	Dici	1771	460	11	3	137	1	TTGTA/TTGTA	TA/TA	GenBank	NW_026251400.1:197631-199401
Fungi	Mucoromycota	Mucoromycetes	Mucorales	Mucoraceae	Cokeromyces recurvatus	FUN-CORE-2	DD34E	Dici	1659	439	11	6	90	0.94	CACTA/CACTA	TA/TA	GenBank	NW_026251397.1:11532-9874
Fungi	Mucoromycota	Mucoromycetes	Mucorales	Mucoraceae	Cokeromyces recurvatus	FUN-CORE-3	DD34E	Dici	1630	438	9	5	88	0.87	CACTA/CACTA	TA/TA	GenBank	NW_026251387.1:2097880-2099509
Fungi	Mucoromycota	Mucoromycetes	Mucorales	Mucoraceae	Cokeromyces recurvatus	FUN-CORE-4	DD34E	Dici	1716	433	12	6	144	0.98	CAGTG/CAGTG	TA/TA	GenBank	NW_026251389.1:775289-777004
Fungi	Mucoromycota	Mucoromycetes	Mucorales	Mucoraceae	Mucor mucedo	FUN-MUMU-1	DD34E	Dici	1750	465	12	4	112	0.98	CAGTA/CAGTA	TA/TA	GenBank	NW_026252501.1:29970-31719
Fungi	Mucoromycota	Mucoromycetes	Mucorales	Mucoraceae	Mucor mucedo	FUN-MUMU-2	DD34E	Dici	1647	438	10	5	96	0.79	TACAC/TACAC	TA/TA	GenBank	NW_026252501.1:28779-27125
Fungi	Mucoromycota	Mucoromycetes	Mucorales	Mucoraceae	Mucor mucedo	FUN-MUMU-3	DD34E	Dici	1753	446	8	4	144	0.85	CACTA/CACTA	TA/TA	GenBank	NW_026252591.1:17943-19703
Fungi	Mucoromycota	Mucoromycetes	Mucorales	Mucoraceae	Mucor mucedo	FUN-MUMU-4	DD34E	Dici	1709	465	6	4	137	0.96	CTGGA/CTGGA	TA/TA	GenBank	NW_026252580.1:19750-21457
Fungi	Mucoromycota	Mucoromycetes	Mucorales	Mucoraceae	Mucor mucedo	FUN-MUMU-5	DD34E	Dici	1714	434	8	3	172	0.97	CTGTG/CTGTG	TA/TA	GenBank	NW_026252525.1:44105-45818
Fungi	Mucoromycota	Mucoromycetes	Mucorales	Mucoraceae	Mucor mucedo	FUN-MUMU-6	DD34E	Dici	1726	469	9	2	140	0.84	CTGGA/CTGGA	TA/TA	GenBank	NW_026252412.1:15768-17493
Fungi	Mucoromycota	Mucoromycetes	Mucorales	Mucoraceae	Mucor mucedo	FUN-MUMU-7	DD34E	Dici	1690	443	7	5	138	0.79	CACCT/CACCT	TA/TA	GenBank	NW_026252331.1:226964-225279
Fungi	Mucoromycota	Mucoromycetes	Mucorales	Mucoraceae	Mucor piriformis	FUN-MUPI-1	DD34E	Dici	1688	434	26	18	141	0.78	CACTA/CACTA	TA/TA	GenBank	OW971867.1:1237422-1239109
Fungi	Mucoromycota	Mucoromycetes	Mucorales	Mucoraceae	Mucor piriformis	FUN-MUPI-2	DD34E	Dici	6762	438	14	11	ND	ND	CAGCG/CAGCG	TA/TA	GenBank	OW971867.1:4572466-4579223
Fungi	Mucoromycota	Mucoromycetes	Mucorales	Mucoraceae	Mucor velutinosus	FUN-MUVE-1	DD34E	Dici	1699	432	19	17	160	0.95	CACTA/CACTA	TA/TA	GenBank	NW_027041905.1:4152882-4154580
Fungi	Mucoromycota	Mucoromycetes	Mucorales	Mycotyphaceae	Mycotypha africana	FUN-MYAF-1	DD34E	Dici	1726	448	15	2	132	0.92	CAGTA/CAGTA	TA/TA	GenBank	NW_026515725.1:1621966-1620241
Fungi	Mucoromycota	Mucoromycetes	Mucorales	Rhizopodaceae	Rhizopus delemar	FUN-RHDE-1	DD34E	Dici	1664	478	11	1	101	0.97	TTGGT/TTGGT	TA/TA	GenBank	NW_027137849.1:186837-185174
Fungi	Mucoromycota	Mucoromycetes	Mucorales	Rhizopodaceae	Rhizopus delemar	FUN-RHDE-2	DD34E	Dici	1714	447	6	2	115	1	CACTA/CACTA	TA/TA	GenBank	NW_027137827.1:1743334-1741621
TE: transposable element
Tns: transposon
Tpase: transposase
TIR: terminal inverted repeat (first 5 bp)
TSD: target site duplication
DB: NCBI database type [GenBank, GenPept]
Accession: accession number in NCBI database
ND: could not be determined
(1): only elements with identity > 80% & coverage > 40% were retained

### Sheet: IS630-Tc1-mariner
Supplementary Table 8: transposases of the IS630-Tc1-mariner group used in the phylogenetic analysis
Transposon name	Organism	Tpase (aa)	Catalytic domain	Family	DB	Accession
FUN-CAMA-1	Candida margitis	448	DD34E	Dici	GenBank	NW_026261745.1:170087-168283
FUN-CAPA-1	Candida parapsilosis	450	DD34E	Dici	GenBank	NW_023503283.1:1314992-1313085
FUN-DICA-1	Diutina catenulata	477	DD34E	Dici	GenPept	CAN3477599.1
FUN-DICA-2	Diutina catenulata	473	DD34E	Dici	GenPept	CAN3475722.1
FUN-SACR-1	Saccharomycopsis crataegensis	442	DD34E	Dici	GenBank	NW_027043819.1:532086-534376
FUN-GIPE-1	Gilbertella persicaria	460	DD34E	Dici	GenBank	NW_026251973.1:88734-86978
FUN-GIPE-2	Gilbertella persicaria	446	DD34E	Dici	GenBank	NW_026251962.1:474961-473264
FUN-CORE-1	Cokeromyces recurvatus	460	DD34E	Dici	GenBank	NW_026251400.1:197631-199401
FUN-CORE-2	Cokeromyces recurvatus	439	DD34E	Dici	GenBank	NW_026251397.1:11532-9874
FUN-CORE-3	Cokeromyces recurvatus	438	DD34E	Dici	GenBank	NW_026251387.1:2097880-2099509
FUN-CORE-4	Cokeromyces recurvatus	433	DD34E	Dici	GenBank	NW_026251389.1:775289-777004
FUN-MUMU-1	Mucor mucedo	465	DD34E	Dici	GenBank	NW_026252501.1:29970-31719
FUN-MUMU-2	Mucor mucedo	438	DD34E	Dici	GenBank	NW_026252501.1:28779-27125
FUN-MUMU-3	Mucor mucedo	446	DD34E	Dici	GenBank	NW_026252591.1:17943-19703
FUN-MUMU-4	Mucor mucedo	465	DD34E	Dici	GenBank	NW_026252580.1:19750-21457
FUN-MUMU-5	Mucor mucedo	434	DD34E	Dici	GenBank	NW_026252525.1:44105-45818
FUN-MUMU-6	Mucor mucedo	469	DD34E	Dici	GenBank	NW_026252412.1:15768-17493
FUN-MUMU-7	Mucor mucedo	443	DD34E	Dici	GenBank	NW_026252331.1:226964-225279
FUN-MUPI-1	Mucor piriformis	434	DD34E	Dici	GenBank	OW971867.1:1237422-1239109
FUN-MUPI-2	Mucor piriformis	438	DD34E	Dici	GenBank	OW971867.1:4572466-4579223
FUN-MUVE-1	Mucor velutinosus	432	DD34E	Dici	GenBank	NW_027041905.1:4152882-4154580
FUN-MYAF-1	Mycotypha africana	448	DD34E	Dici	GenBank	NW_026515725.1:1621966-1620241
FUN-RHDE-1	Rhizopus delemar	478	DD34E	Dici	GenBank	NW_027137849.1:186837-185174
FUN-RHDE-2	Rhizopus delemar	447	DD34E	Dici	GenBank	NW_027137827.1:1743334-1741621
GM-Schmed	Schmidtea mediterranea	371	DD34E	Gambol	GenBank	NNSW01000030.1:1130725-1131837(-)
GM-Anoara	Anopheles arabiensis	372	DD34E	Gambol	GenBank	APCN01007582.1:767-1882(+)
GM-AgH1	Anopheles gambiae str. PEST	337	DD34E	Gambol	GenBank	AAAB01008960.1:15670962-15671972(-)
Soymar1	Glycine max	425	DD39D	Guest	GenPept	AAC28384.1
Osmar1	Oryza sativa	576	DD39D	Guest	GenBank	JSUG01009071.1:12118-13845(+)
Phmar1	Phyllostachys edulis	387	DD39D	Guest	GenBank	WJQQ01004031.1:29527-30687(+)
HK-Anagra	Anabarilius grahami	372	DD35E	Hiker	GenBank	RJVU01049825.1:115168-116283(+)
HK-Labcat	Labeo catla	372	DD35E	Hiker	GenBank	VONZ01000053.1:999190-1000305(+)
HK-Sanluc	Sander lucioperca	372	DD35E	Hiker	GenBank	VTTG02000006.1:25865068-25866183(+)
TMIC01Rclho	Clitarchus hookeri	346	DD36E	Incomer	GenBank	NQII01000542.1:9076-10113(-)
TMIC01Rauli	Austrofundulus limnaeus	346	DD36E	Incomer	GenBank	LDAR01030224.1:1195-2232(+)
TMIC01Rcrse	Cryptotermes secundus	366	DD36E	Incomer	GenBank	NEVH01020397.1:21050-22147(+)
TMIC01Rrhma	Rhinella marina	346	DD36E	Incomer	GenBank	ONZH01022299.1:4020-5057(+)
Ccmar1	Ceratitis capitata	338	DD34D	Mariner	GenPept	AAB17945.1
FAMAR1	Forficula auricularia	342	DD34D	Mariner	GenPept	AAO12863.1
Fumr1	Fungia sp. Kusabiraishi	316	DD34D	Mariner	GenPept	BAB32436.1
Hsmar1	Homo sapiens	343	DD34D	Mariner	GenPept	AAC52010.1
Hsmar2	Homo sapiens	351	DD34D	Mariner	GenPept	AAC52011.1
Mariner1	Chrysoperla plorabunda	348	DD34D	Mariner	GenPept	AAC46948.1
Mariner2	Girardia tigrina	338	DD34D	Mariner	GenPept	1917335A
Mos1	Drosophila mauritiana	345	DD34D	Mariner	GenPept	3HOT_A
Bmmar1	Bombyx mori	346	DD37D	maT	GenPept	AAB47739.1
CbmaT1	Caenorhabditis briggsae	342	DD37D	maT	GenBank	AC084526.1:30221-31246(+)
CbmaT4	Caenorhabditis briggsae	344	DD37D	maT	GenBank	AC084524.1:10169-11200(+)
CemaT1	Caenorhabditis elegans	336	DD37D	maT	GenBank	FO080253.2:7264-8271(+)
Ae-atropalpus1	Aedes atropalpus	336	DD37E	mosquito	GenPept	AAL16723.1
An-gambiae1	Anopheles gambiae	336	DD37E	mosquito	GenPept	AAL16724.1
TEC1	Moneuplotes crassus	382	DD34E	NA	GenPept	AAA62601.1
TEC2	Moneuplotes crassus	383	DD34E	NA	GenPept	AAA91339.1
IS630	Shigella sonnei	343	DD35E	NA	GenPept	CAA29389.1
Cirt2	Candida albicans	516	DDxD	pogo	GenPept	AAF25873.1
Fot1	Fusarium oxysporum	542	DDxD	pogo	GenPept	CAA46025.1
pogo	Drosophila melanogaster	499	DDxD	pogo	GenPept	S20478
pogo_Mz	Maylandia zebra	303	DDxD	pogo	GenPept	XP_004568244.1
Pot2	Pyricularia grisea	535	DDxD	pogo	GenPept	CAA83918.1
Tan1	Aspergillus awamori	555	DDxD	pogo	GenPept	AAC49623.1
Frog_Prince	Lithobates pipiens	340	DD34E	Tc1	GenPept	AAP49009.1
Paris	Drosophila virilis	348	DD34E	Tc1	GenPept	AAA88882.1
Passport	Pleuronectes platessa	339	DD34E	Tc1	GenPept	CAB51371.1
Quetzal	Anopheles albimanus	341	DD34E	Tc1	GenPept	AAB02109.1
Sleeping_Beauty	Artificial sequence from fish	340	DD34E	Tc1	GenPept	AFR53956.1
Tc1	Caenorhabditis elegans	343	DD34E	Tc1	GenPept	T31588
Et_Tnp	Eucidaris tribuloides	378	DD37E	Tnp	GenBank	JZLH010896591.1:9759-10885(-)
Fc_Tnp	Folsomia candida	359	DD37E	Tnp	GenPept	OXA37561.1
Ap_Tnp	Apostichopus parvimensis	382	DD37E	Tnp	GenBank	JXUT01105677.1:368-1513(-)
TR-Onki	Oncorhynchus kisutch	319	DD35E	Traveler	GenBank	MPKV01003432.1:349472-350428(-)
TR-Rhma	Rhinella marina	338	DD35E	Traveler	GenBank	ONZH01031190.1:48610-49623(-)
TR-Xima	Xiphophorus maculatus	338	DD35E	Traveler	GenBank	PGSD01000007.1:1347440-1348453(+)
TR-Plha	Planiliza haematocheilus	338	DD35E	Traveler	GenBank	SRSE01000582.1:1063104-1064117(+)
CsTRT	Cynoglossus semilaevis	338	DD37E	TRT	GenBank	AGRG01027172.1:7671-8687(+)
MzTRT	Maylandia zebra	338	DD37E	TRT	GenBank	AGTA02017228.1:23669-24685(+)
SsTRT	Salmo salar	352	DD37E	TRT	GenBank	AGKD04000285.1:914045-915103(+)
VS-Batr	Bactrocera tryoni	361	DD41D	Visitor	GenPept	APL98303.1
VS-Arvu	Armadillidium vulgare	361	DD41D	Visitor	GenBank	SAUD01041974.1:81862-82944(-)
VS-Cero	Ceratitis rosa	361	DD41D	Visitor	GenBank	AY034623.1:114-1196(+)
VS-Lesa	Lepeophtheirus salmonis	355	DD41D	Visitor	GenPept	ADD24484.1
Tpase: transposase
DB: NCBI database type [GenBank, GenPept]
Accession: accession number in NCBI database
