## Supplementary Table 9 for "*Dici*: a novel DNA transposon reshaping the genome of the opportunistic yeast *Diutina catenulata*"

### Sheet: Sequencing statistics
Supplementary Table 9: genome sequencing statistics for D. catenulata
			Illumina short-read sequencing			ONT long-read sequencing
Species	Strain	Genome size (Mb)	# reads	read length (bp)	sequencing depth (X)	# reads > 3kb	sum length (bp)	average length (bp)	max length (bp)	sequencing depth (X)
Diutina catenulata	CBS 565	14.5	10667696	151	111.091	161958	2031881760	12546	199008	140.13
Diutina catenulata	43B2s-11	14	11358132	151	122.506	194253	2129778601	10964	182871	152.127
Diutina catenulata	CLIB 1179	14	12225636	151	131.862	168744	2701459924	16009	225444	192.961
Diutina catenulata	25B2s-01	14	11939528	151	128.776	46746	986839917	21111	177853	70.4886
Diutina catenulata	1F1c-01	14	12919290	151	139.344	78174	1296273796	16582	246739	92.591

### Sheet: Mapping statistics
Supplementary Table 9: short-read mapping statistics for the 61 D. catenulata strains
Species	Strain	# total reads	depth (X)	# mapped	% mapped	# mito	% mito	# unmapped	% umapped
Diutina catenulata	CBS565	10667696	114.297	10659140	0.999198	968208	0.0907607	8556	0.000802048
Diutina catenulata	29A2s-10	13970902	149.688	13815282	0.988861	1787479	0.127943	155620	0.0111389
Diutina catenulata	29E1s-05	13240546	141.863	13092462	0.988816	1763547	0.133193	148084	0.0111841
Diutina catenulata	43C2s-02	12739356	136.493	12615532	0.99028	1593177	0.125059	123824	0.0097198
Diutina catenulata	1A2A	11459462	122.78	11355794	0.990954	731054	0.0637948	103668	0.0090465
Diutina catenulata	2A2A	11835114	126.805	11726914	0.990858	782936	0.0661537	108200	0.00914229
Diutina catenulata	3A1M	11371556	121.838	11272396	0.99128	735450	0.0646745	99160	0.00872
Diutina catenulata	3A1N	12941804	138.662	12813634	0.990096	1561414	0.120649	128170	0.00990357
Diutina catenulata	3B3M	12838762	137.558	12717606	0.990563	985741	0.0767785	121156	0.00943674
Diutina catenulata	408SAc-15	11375240	121.878	11290010	0.992507	1366935	0.120168	85230	0.00749259
Diutina catenulata	43A2s-07	14382882	154.102	14226624	0.989136	2092537	0.145488	156258	0.0108642
Diutina catenulata	28E1s-06	12546226	134.424	12407084	0.98891	1839108	0.146587	139142	0.0110903
Diutina catenulata	22C1s-06	12815442	137.308	12688580	0.990101	1177951	0.0919165	126862	0.00989915
Diutina catenulata	24C2s-13	11458224	122.767	11340828	0.989754	1478611	0.129044	117396	0.0102456
Diutina catenulata	24D1s-02	10473324	112.214	10374232	0.990539	1040467	0.0993445	99092	0.00946137
Diutina catenulata	24D2s-05	11347150	121.577	11236716	0.990268	1215028	0.107078	110434	0.00973231
Diutina catenulata	43E1s-08	12038466	128.984	11888992	0.987584	2360571	0.196086	149474	0.0124164
Diutina catenulata	43A1s-09	10802726	115.743	10713542	0.991744	584340	0.0540919	89184	0.00825569
Diutina catenulata	43B1s-15	12602736	135.029	12428714	0.986192	3609824	0.286432	174022	0.0138083
Diutina catenulata	43B2s-11	11358132	121.694	11239306	0.989538	1717069	0.151175	118826	0.0104618
Diutina catenulata	43D1s-06	10032046	107.486	9932734	0.990101	1236032	0.123208	99312	0.00989948
Diutina catenulata	43F2s-01	16806642	180.071	16669354	0.991831	1000042	0.0595028	137288	0.00816868
Diutina catenulata	27D2c-04	13692444	146.705	13546508	0.989342	1659057	0.121166	145936	0.0106581
Diutina catenulata	1B1c-01	12189754	130.605	12046754	0.988269	1205396	0.098886	143000	0.0117312
Diutina catenulata	1C1c-12	7789716	83.4612	7705266	0.989159	803722	0.103177	84450	0.0108412
Diutina catenulata	1D1c-01	10862502	116.384	10735878	0.988343	1451642	0.133638	126624	0.011657
Diutina catenulata	1F1c-01	12919290	138.421	12772298	0.988622	1401148	0.108454	146992	0.0113777
Diutina catenulata	24C1s-05	12647462	135.509	12522256	0.9901	850565	0.0672518	125206	0.00989969
Diutina catenulata	30D2c-01	18895814	202.455	18779940	0.993868	1546358	0.081836	115874	0.00613226
Diutina catenulata	18A2s-01	12711108	136.19	12578230	0.989546	1251412	0.0984503	132878	0.0104537
Diutina catenulata	25B1s-03	10787866	115.584	10712968	0.993057	864795	0.0801637	74898	0.0069428
Diutina catenulata	18D1s-02	11954970	128.089	11837460	0.990171	1132223	0.0947073	117510	0.00982938
Diutina catenulata	18B2s-01	18279030	195.847	18166914	0.993866	1432927	0.0783919	112116	0.00613359
Diutina catenulata	25B2s-01	11939528	127.924	11857342	0.993116	1233494	0.103312	82186	0.00688352
Diutina catenulata	25C2s-03	11664704	124.979	11515162	0.98718	1857066	0.159204	149542	0.01282
Diutina catenulata	25C1s-04	12034502	128.941	11900836	0.988893	1572442	0.130661	133666	0.0111069
Diutina catenulata	9A1s-11	14162268	151.739	13995920	0.988254	2064433	0.14577	166348	0.0117459
Diutina catenulata	9B1c-12	13024642	139.55	12915310	0.991606	1783170	0.136907	109332	0.00839424
Diutina catenulata	1G1s-09	13391400	143.479	13230558	0.987989	1949332	0.145566	160842	0.0120108
Diutina catenulata	3A1s-05	11047142	118.362	10917516	0.988266	1684897	0.152519	129626	0.0117339
Diutina catenulata	CBS2014	12044630	129.05	12029812	0.99877	1541553	0.127987	14818	0.00123026
Diutina catenulata	CBS2015	12796204	137.102	12694036	0.992016	1012761	0.0791454	102168	0.00798424
Diutina catenulata	CBS2821	11477586	122.974	11416524	0.99468	750486	0.0653871	61062	0.00532011
Diutina catenulata	CBS564	13556602	145.249	13415288	0.989576	1196819	0.0882831	141314	0.010424
Diutina catenulata	CBS6092	15150046	162.322	15087416	0.995866	1758373	0.116064	62630	0.00413398
Diutina catenulata	CBS6174	14318638	153.414	14223364	0.993346	1095395	0.0765013	95274	0.00665385
Diutina catenulata	CBS7135	11770784	126.116	11539784	0.980375	553951	0.0470615	231000	0.0196249
Diutina catenulata	CLIB1179	12225636	130.989	12170644	0.995502	1054944	0.0862895	54992	0.00449809
Diutina catenulata	CNRMA20.419	12259780	131.355	12177566	0.993294	1181498	0.0963719	82214	0.00670599
Diutina catenulata	CNRMA12.1409	11816678	126.607	11763688	0.995516	1214855	0.102809	52990	0.00448434
Diutina catenulata	UMIP805.63	15545510	166.559	15533032	0.999197	1639122	0.10544	12478	0.000802675
Diutina catenulata	PYCC7045	13344670	142.979	13291400	0.996008	801774	0.060082	53270	0.00399186
Diutina catenulata	5877	13949882	149.463	13826980	0.99119	814214	0.0583671	122902	0.00881025
Diutina catenulata	5879	14350654	153.757	14269620	0.994353	866710	0.0603952	81034	0.00564671
Diutina catenulata	2E_46	12654732	135.586	12569186	0.99324	1226673	0.0969339	85546	0.00676
Diutina catenulata	1689	13473258	144.356	13349432	0.990809	926138	0.068739	123826	0.0091905
Diutina catenulata	2M-20	16222286	173.81	16120784	0.993743	1319897	0.0813632	101502	0.00625695
Diutina catenulata	4B1M	15870782	170.044	15699682	0.989219	1701968	0.107239	171100	0.0107808
Diutina catenulata	4B1F	19160896	205.295	18994324	0.991307	1638969	0.0855372	166572	0.00869333
Diutina catenulata	18B1s-01	16248818	174.094	16162496	0.994687	1322249	0.0813751	86322	0.00531251
Diutina catenulata	9I1s-02	22166570	237.499	22043718	0.994458	1704720	0.076905	122852	0.00554222
